# The VGCC auxiliary subunit α2δ1 is an extracellular GluA1 interactor and regulates LTP, spatial memory, and seizure susceptibility

**DOI:** 10.1101/2024.12.02.626379

**Authors:** Gerardo Leana-Sandoval, Ananth V. Kolli, Matthew A. Sandoval, Emily Saavedra, Kathy H. Li, Lulu Y. Chen, Alma L. Burlingame, Jorge Ramírez-Franco, Javier Díaz-Alonso

**Affiliations:** Department of Anatomy & Neurobiology, University of California at Irvine, CA, 92617, USA; Center for the Neurobiology of Learning and Memory, University of California at Irvine, CA, USA; Department of Pharmaceutical Chemistry, University of California, San Francisco, San Francisco, CA 94158, USA; Institut de Neurosciences de la Timone, Aix-Marseille Université (AMU) & CNRS, UMR7289, 13005, Marseille, France

**Keywords:** AMPA receptor, cacna2d1, long-term potentiation, voltage-gated calcium channel, object-location memory, hippocampal excitability, transsynaptic organization, AMPAR amino-terminal domain, gabapentinoids

## Abstract

Activity-dependent synaptic accumulation of AMPA receptors (AMPARs) and subsequent long-term synaptic strengthening underlie different forms of learning and memory. The AMPAR subunit GluA1 amino-terminal domain is essential for synaptic docking of AMPAR during LTP, but the precise mechanisms involved are not fully understood. Using unbiased proteomics, we identified the epilepsy and intellectual disability-associated VGCC auxiliary subunit α2δ1 as a candidate extracellular AMPAR slot. Presynaptic α2δ1 deletion in CA3 affects synaptic AMPAR incorporation during long-term potentiation, but not basal synaptic transmission, at CA1 synapses. Consistently, mice lacking α2δ1 in CA3 display a specific impairment in CA1-dependent spatial memory, but not in memory tests involving other cortical regions. Decreased seizure susceptibility in mice lacking α2δ1 in CA3 suggests a regulation of circuit excitability by α2δ1/AMPAR interactions. Our study sheds light on the regulation of activity-dependent AMPAR trafficking, and highlights the synaptic organizing roles of α2δ1.

**Significance statement:** Activity-dependent accumulation of AMPA receptors (AMPARs) at excitatory synapses and subsequent synaptic strengthening underlies long-term potentiation (LTP), forms of learning and memory, and some epilepsies. The “slot model” posits that postsynaptic scaffolding contain “slots” for AMPAR complexes, and that increased synaptic activity augments the availability of slots to accommodate more receptors, thereby strengthening synapses and enabling LTP. The presence of the GluA1 AMPAR subunit amino-terminal domain (ATD) has recently emerged as an additional requirement for LTP. Here we identify the auxiliary voltage-gated calcium channel subunit α2δ1 as a GluA1 ATD interacting protein and provide evidence supporting a role for α2δ1 as an extracellular AMPAR slot regulating activity dependent synaptic AMPAR clustering, excitability, and cognitive function.
