## Supplemental Table 1 for "The VGCC auxiliary subunit α2δ1 is an extracellular GluA1 interactor and regulates LTP, spatial memory, and seizure susceptibility"

### Sheet: Unique_GluA1_ATD_Quantitative
Specific GluA1						Specific GluA2					Unique GluA1
Identifier (GluA1 specifics)	Protein name	sumed NSAF	Location			Identifier (GluA2 specifics)	Protein name	sumed NSAF	Location		Identifier (GluA1 Unique)	Protein name	processed NSAF	Location
P60710	Actin, cytoplasmic 1	0.533333	Subcellular locations for UniProt ID P60710: ['Cytoplasm Cytoskeleton', 'Nucleus']			Q7TPR4	Alpha-actinin-1	0.336323	Subcellular locations for UniProt ID Q7TPR4: ['Cytoplasm Cytoskeleton', 'Cytoplasm Myofibril Sarcomere Z line', 'Cell membrane', 'Cell junction', 'Cell projection Ruffle']		P60710	Actin, cytoplasmic 1	0.533333	Subcellular locations for UniProt ID P60710: ['Cytoplasm Cytoskeleton', 'Nucleus']
P00687	Alpha-amylase 1	0.391389	Subcellular locations for UniProt ID P00687: ['Secreted']			S4R2F3	Ankyrin-2	0.280183	Subcellular locations for UniProt ID S4R2F3: ['Cytoplasm Cytoskeleton', 'Membrane']		P00687	Alpha-amylase 1	0.391389	Subcellular locations for UniProt ID P00687: ['Secreted']
Q8C8R3	Ankyrin-2	0.0256542	Subcellular locations for UniProt ID Q8C8R3: ['Cytoplasm Cytoskeleton', 'Cytoplasm Myofibril Sarcomere M line', 'Cell membrane', 'Postsynaptic cell membrane', 'Early endosome', 'Recycling endosome', 'Lysosome', 'Mitochondrion', 'Cytoplasm Myofibril Sarcomere Z line', 'Cell membrane Sarcolemma T-tubule']			U5LP42	Anti-H5N1 hemagglutinin monoclonal anitbody H5M9 heavy chain (Fragment)	0.647948	Subcellular locations for UniProt ID U5LP42: []		Q8C8R3	Ankyrin-2	0.0256542	Subcellular locations for UniProt ID Q8C8R3: ['Cytoplasm Cytoskeleton', 'Cytoplasm Myofibril Sarcomere M line', 'Cell membrane', 'Postsynaptic cell membrane', 'Early endosome', 'Recycling endosome', 'Lysosome', 'Mitochondrion', 'Cytoplasm Myofibril Sarcomere Z line', 'Cell membrane Sarcolemma T-tubule']
P32261	Antithrombin-III	2.36559	Subcellular locations for UniProt ID P32261: ['Secreted Extracellular space']			P32261	Antithrombin-III	1.07527	Subcellular locations for UniProt ID P32261: ['Secreted Extracellular space']		P32261	Antithrombin-III	1.29032	Subcellular locations for UniProt ID P32261: ['Secreted Extracellular space']
P11798	Calcium/calmodulin-dependent protein kinase type II subunit alpha	0.627615	Subcellular locations for UniProt ID P11798: ['Cytoplasm', 'Synapse', 'Postsynaptic density', 'Cell projection Dendritic spine', 'Cell projection Dendrite']			Q5SWR1	AP complex subunit beta	0.42061	Subcellular locations for UniProt ID Q5SWR1: []		P01027	Complement C3	0.601323	Subcellular locations for UniProt ID P01027: ['Secreted']
Q5SXR6	Clathrin heavy chain	0.536033	Subcellular locations for UniProt ID Q5SXR6: ['Cytoplasmic vesicle membrane Peripheral membrane protein Cytoplasmic side', 'Membrane Coated pit Peripheral membrane protein Cytoplasmic side', 'Membrane Peripheral membrane protein Cytoplasmic side']			P17427	AP-2 complex subunit alpha-2	0.852878	Subcellular locations for UniProt ID P17427: ['Cell membrane Peripheral membrane protein Cytoplasmic side', 'Membrane Coated pit Peripheral membrane protein Cytoplasmic side']		P01029	Complement C4-B	0.0575374	Subcellular locations for UniProt ID P01029: ['Secreted', 'Synapse', 'Cell projection Axon', 'Cell projection Dendrite']
P01027	Complement C3	0.601323	Subcellular locations for UniProt ID P01027: ['Secreted']			P84091	AP-2 complex subunit mu	0.689655	Subcellular locations for UniProt ID P84091: ['Cell membrane', 'Membrane Coated pit Peripheral membrane protein Cytoplasmic side']		Q99MH7	Cytokeratin KRT2-6HF (Fragment)	0.524934	Subcellular locations for UniProt ID Q99MH7: []
P01029	Complement C4-B	0.172612	Subcellular locations for UniProt ID P01029: ['Secreted', 'Synapse', 'Cell projection Axon', 'Cell projection Dendrite']			Q8C605	ATP-dependent 6-phosphofructokinase	0.765306	Subcellular locations for UniProt ID Q8C605: ['Cytoplasm']		Q61753	D-3-phosphoglycerate dehydrogenase	0.375235	Subcellular locations for UniProt ID Q61753: []
P12960	Contactin-1	0.196078	Subcellular locations for UniProt ID P12960: ['Cell membrane Lipid-anchor GPI-anchor']			P47857	ATP-dependent 6-phosphofructokinase, muscle type	0.512821	Subcellular locations for UniProt ID P47857: ['Cytoplasm', 'Cell projection Cilium Flagellum', 'Cell projection Cilium Flagellum']		P58252	Elongation factor 2	0.815851	Subcellular locations for UniProt ID P58252: ['Cytoplasm', 'Nucleus']
Q99MH7	Cytokeratin KRT2-6HF (Fragment)	0.524934	Subcellular locations for UniProt ID Q99MH7: []			Q61361	Brevican core protein	0.226501	Subcellular locations for UniProt ID Q61361: ['Secreted Extracellular space Extracellular matrix', 'Secreted']		Q4FZK2	Eukaryotic translation elongation factor 1 gamma	0.686499	Subcellular locations for UniProt ID Q4FZK2: []
Q61753	D-3-phosphoglycerate dehydrogenase	0.375235	Subcellular locations for UniProt ID Q61753: []			P11798	Calcium/calmodulin-dependent protein kinase type II subunit alpha	5.02092	Subcellular locations for UniProt ID P11798: ['Cytoplasm', 'Synapse', 'Postsynaptic density', 'Cell projection Dendritic spine', 'Cell projection Dendrite']		P11276	Fibronectin	0.121114	Subcellular locations for UniProt ID P11276: ['Secreted Extracellular space Extracellular matrix', 'Secreted']
P10126	Elongation factor 1-alpha 1	0.865801	Subcellular locations for UniProt ID P10126: ['Cytoplasm', 'Nucleus', 'Nucleus Nucleolus', 'Cell membrane']			Q8BH59	Calcium-binding mitochondrial carrier protein Aralar1	0.14771	Subcellular locations for UniProt ID Q8BH59: ['Mitochondrion inner membrane Multi-pass membrane protein']		Q08879	Fibulin-1	0.283688	Subcellular locations for UniProt ID Q08879: ['Secreted Extracellular space Extracellular matrix']
P58252	Elongation factor 2	1.04895	Subcellular locations for UniProt ID P58252: ['Cytoplasm', 'Nucleus']			Q6P9K8	Caskin-1	0.0698812	Subcellular locations for UniProt ID Q6P9K8: ['Cytoplasm']		P13020	Gelsolin	0.641026	Subcellular locations for UniProt ID P13020: ['Cytoplasm Cytoskeleton', 'Secreted']
Q4FZK2	Eukaryotic translation elongation factor 1 gamma	1.14416	Subcellular locations for UniProt ID Q4FZK2: []			O35927	Catenin delta-2	0.240577	Subcellular locations for UniProt ID O35927: ['Nucleus', 'Cell junction Adherens junction', 'Cell projection Dendrite', 'Perikaryon']		P23818	Glutamate receptor 1	12.1279	Subcellular locations for UniProt ID P23818: ['Cell membrane Multi-pass membrane protein', 'Endoplasmic reticulum membrane Multi-pass membrane protein', 'Postsynaptic cell membrane Multi-pass membrane protein', 'Postsynaptic density membrane Multi-pass membrane protein', 'Cell projection Dendrite', 'Cell projection Dendritic spine', 'Early endosome membrane Multi-pass membrane protein', 'Recyclin…
P11276	Fibronectin	0.121114	Subcellular locations for UniProt ID P11276: ['Secreted Extracellular space Extracellular matrix', 'Secreted']			Q5SXR6	Clathrin heavy chain	1.36986	Subcellular locations for UniProt ID Q5SXR6: ['Cytoplasmic vesicle membrane Peripheral membrane protein Cytoplasmic side', 'Membrane Coated pit Peripheral membrane protein Cytoplasmic side', 'Membrane Peripheral membrane protein Cytoplasmic side']		P17879	Heat shock 70 kDa protein 1B	0.311526	Subcellular locations for UniProt ID P17879: ['Cytoplasm', 'Cytoplasm Cytoskeleton Microtubule organizing center Centrosome']
Q08879	Fibulin-1	0.283688	Subcellular locations for UniProt ID Q08879: ['Secreted Extracellular space Extracellular matrix']			P01029	Complement C4-B	0.115075	Subcellular locations for UniProt ID P01029: ['Secreted', 'Synapse', 'Cell projection Axon', 'Cell projection Dendrite']		P63017	Heat shock cognate 71 kDa protein	0.464396	Subcellular locations for UniProt ID P63017: ['Cytoplasm', 'Melanosome', 'Nucleus Nucleolus', 'Cell membrane', 'Lysosome membrane Peripheral membrane protein Cytoplasmic side']
P13020	Gelsolin	1.28205	Subcellular locations for UniProt ID P13020: ['Cytoplasm Cytoskeleton', 'Secreted']			P12960	Contactin-1	0.392157	Subcellular locations for UniProt ID P12960: ['Cell membrane Lipid-anchor GPI-anchor']		P11499	Heat shock protein HSP 90-beta	0.828729	Subcellular locations for UniProt ID P11499: ['Cytoplasm', 'Melanosome', 'Nucleus', 'Secreted', 'Cell membrane', 'Dynein axonemal particle']
P23818	Glutamate receptor 1	14.2227	Subcellular locations for UniProt ID P23818: ['Cell membrane Multi-pass membrane protein', 'Endoplasmic reticulum membrane Multi-pass membrane protein', 'Postsynaptic cell membrane Multi-pass membrane protein', 'Postsynaptic density membrane Multi-pass membrane protein', 'Cell projection Dendrite', 'Cell projection Dendritic spine', 'Early endosome membrane Multi-pass membrane protein', 'Recyclin…			O54991	Contactin-associated protein 1	0.144404	Subcellular locations for UniProt ID O54991: ['Membrane Single-pass type I membrane protein', 'Cell junction Paranodal septate junction']		P18525	Ig heavy chain V region 5-84	3.4188	Subcellular locations for UniProt ID P18525: []
P17879	Heat shock 70 kDa protein 1B	0.311526	Subcellular locations for UniProt ID P17879: ['Cytoplasm', 'Cytoplasm Cytoskeleton Microtubule organizing center Centrosome']			Q5SQX6	Cytoplasmic FMR1-interacting protein 2	0.239425	Subcellular locations for UniProt ID Q5SQX6: ['Cytoplasm', 'Nucleus', 'Cytoplasm Perinuclear region', 'Synapse Synaptosome']		Q61703	Inter-alpha-trypsin inhibitor heavy chain H2	0.951374	Subcellular locations for UniProt ID Q61703: ['Secreted']
P63017	Heat shock cognate 71 kDa protein	1.54799	Subcellular locations for UniProt ID P63017: ['Cytoplasm', 'Melanosome', 'Nucleus Nucleolus', 'Cell membrane', 'Lysosome membrane Peripheral membrane protein Cytoplasmic side']			Q91XM9	Disks large homolog 2	0.234742	Subcellular locations for UniProt ID Q91XM9: ['Cell membrane Lipid-anchor', 'Postsynaptic density', 'Synapse', 'Membrane', 'Cell projection Axon', 'Perikaryon']		Q61704	Inter-alpha-trypsin inhibitor heavy chain H3	2.3622	Subcellular locations for UniProt ID Q61704: ['Secreted']
P11499	Heat shock protein HSP 90-beta	1.51934	Subcellular locations for UniProt ID P11499: ['Cytoplasm', 'Melanosome', 'Nucleus', 'Secreted', 'Cell membrane', 'Dynein axonemal particle']			Q62108	Disks large homolog 4	0.690608	Subcellular locations for UniProt ID Q62108: ['Cell membrane Lipid-anchor Cytoplasmic side', 'Postsynaptic density', 'Synapse', 'Cytoplasm', 'Cell projection Axon', 'Cell projection Dendritic spine', 'Cell projection Dendrite', 'Presynapse']		P02535	Keratin, type I cytoskeletal 10	1.05263	Subcellular locations for UniProt ID P02535: ['Secreted Extracellular space', 'Cell surface', 'Cytoplasm']
P18525	Ig heavy chain V region 5-84	3.4188	Subcellular locations for UniProt ID P18525: []			A0A0J9YUE9	Dynamin-1	0.838323	Subcellular locations for UniProt ID A0A0J9YUE9: []		P04104	Keratin, type II cytoskeletal 1	0.313972	Subcellular locations for UniProt ID P04104: ['Cell membrane', 'Cytoplasm']
Q61703	Inter-alpha-trypsin inhibitor heavy chain H2	1.58562	Subcellular locations for UniProt ID Q61703: ['Secreted']			P10126	Elongation factor 1-alpha 1	0.865801	Subcellular locations for UniProt ID P10126: ['Cytoplasm', 'Nucleus', 'Nucleus Nucleolus', 'Cell membrane']		Q6NXH9	Keratin, type II cytoskeletal 73	0.742115	Subcellular locations for UniProt ID Q6NXH9: []
Q61704	Inter-alpha-trypsin inhibitor heavy chain H3	3.59955	Subcellular locations for UniProt ID Q61704: ['Secreted']			P58252	Elongation factor 2	0.2331	Subcellular locations for UniProt ID P58252: ['Cytoplasm', 'Nucleus']		P51885	Lumican	0.591716	Subcellular locations for UniProt ID P51885: ['Secreted Extracellular space Extracellular matrix']
P02535	Keratin, type I cytoskeletal 10	1.05263	Subcellular locations for UniProt ID P02535: ['Secreted Extracellular space', 'Cell surface', 'Cytoplasm']			Q4FZK2	Eukaryotic translation elongation factor 1 gamma	0.457666	Subcellular locations for UniProt ID Q4FZK2: []		P13542	Myosin-8	0.103252	Subcellular locations for UniProt ID P13542: ['Cytoplasm Myofibril']
Q61414	Keratin, type I cytoskeletal 15	0.884956	Subcellular locations for UniProt ID Q61414: []			P13020	Gelsolin	0.641026	Subcellular locations for UniProt ID P13020: ['Cytoplasm Cytoskeleton', 'Secreted']		P97298	Pigment epithelium-derived factor	0.479616	Subcellular locations for UniProt ID P97298: ['Secreted', 'Melanosome']
P04104	Keratin, type II cytoskeletal 1	0.313972	Subcellular locations for UniProt ID P04104: ['Cell membrane', 'Cytoplasm']			P23818	Glutamate receptor 1	2.09482	Subcellular locations for UniProt ID P23818: ['Cell membrane Multi-pass membrane protein', 'Endoplasmic reticulum membrane Multi-pass membrane protein', 'Postsynaptic cell membrane Multi-pass membrane protein', 'Postsynaptic density membrane Multi-pass membrane protein', 'Cell projection Dendrite', 'Cell projection Dendritic spine', 'Early endosome membrane Multi-pass membrane protein', 'Recyclin…		P20918	Plasminogen	0.615764	Subcellular locations for UniProt ID P20918: ['Secreted']
Q6NXH9	Keratin, type II cytoskeletal 73	0.742115	Subcellular locations for UniProt ID Q6NXH9: []			P23819	Glutamate receptor 2	12.4575	Subcellular locations for UniProt ID P23819: ['Cell membrane Multi-pass membrane protein', 'Endoplasmic reticulum membrane Multi-pass membrane protein', 'Postsynaptic cell membrane Multi-pass membrane protein', 'Postsynaptic density membrane Multi-pass membrane protein']		P52480	Pyruvate kinase PKM	1.12994	Subcellular locations for UniProt ID P52480: ['Cytoplasm', 'Nucleus', 'Cytoplasm']
P51885	Lumican	0.591716	Subcellular locations for UniProt ID P51885: ['Secreted Extracellular space Extracellular matrix']			Q01097	Glutamate receptor ionotropic, NMDA 2B	0.134953	Subcellular locations for UniProt ID Q01097: ['Cell membrane Multi-pass membrane protein', 'Postsynaptic cell membrane Multi-pass membrane protein', 'Late endosome', 'Lysosome', 'Cytoplasm Cytoskeleton']		P26039	Talin-1	0.118064	Subcellular locations for UniProt ID P26039: ['Cell projection Ruffle membrane Peripheral membrane protein Cytoplasmic side', 'Cytoplasm Cytoskeleton', 'Cell surface', 'Cell junction Focal adhesion']
P13542	Myosin-8	0.103252	Subcellular locations for UniProt ID P13542: ['Cytoplasm Myofibril']			P63017	Heat shock cognate 71 kDa protein	1.08359	Subcellular locations for UniProt ID P63017: ['Cytoplasm', 'Melanosome', 'Nucleus Nucleolus', 'Cell membrane', 'Lysosome membrane Peripheral membrane protein Cytoplasmic side']		P35441	Thrombospondin-1	1.53846	Subcellular locations for UniProt ID P35441: ['Secreted', 'Cell surface', 'Secreted Extracellular space Extracellular matrix', 'Endoplasmic reticulum', 'Sarcoplasmic reticulum']
P97298	Pigment epithelium-derived factor	0.479616	Subcellular locations for UniProt ID P97298: ['Secreted', 'Melanosome']			P11499	Heat shock protein HSP 90-beta	0.690608	Subcellular locations for UniProt ID P11499: ['Cytoplasm', 'Melanosome', 'Nucleus', 'Secreted', 'Cell membrane', 'Dynein axonemal particle']		Q9Z1T2	Thrombospondin-4	0.415369	Subcellular locations for UniProt ID Q9Z1T2: ['Endoplasmic reticulum', 'Sarcoplasmic reticulum', 'Secreted', 'Secreted Extracellular space', 'Secreted Extracellular space Extracellular matrix']
P20918	Plasminogen	0.862069	Subcellular locations for UniProt ID P20918: ['Secreted']			P17710	Hexokinase-1	0.205339	Subcellular locations for UniProt ID P17710: ['Mitochondrion outer membrane Peripheral membrane protein', 'Cytoplasm Cytosol', 'Mitochondrion outer membrane Peripheral membrane protein', 'Membrane']		O08710	Thyroglobulin	0.10846	Subcellular locations for UniProt ID O08710: ['Secreted']
Q920E7	Pterin-mimicking anti-idiotope heavy chain variable region (Fragment)	15.9664	Subcellular locations for UniProt ID Q920E7: []			P18526	Ig heavy chain V region 345	2.5641	Subcellular locations for UniProt ID P18526: []		P05213	Tubulin alpha-1B chain	0.443459	Subcellular locations for UniProt ID P05213: ['Cytoplasm Cytoskeleton']
P52480	Pyruvate kinase PKM	1.12994	Subcellular locations for UniProt ID P52480: ['Cytoplasm', 'Nucleus', 'Cytoplasm']			Q61703	Inter-alpha-trypsin inhibitor heavy chain H2	0.634249	Subcellular locations for UniProt ID Q61703: ['Secreted']		Q7TMM9	Tubulin beta-2A chain	2.47191	Subcellular locations for UniProt ID Q7TMM9: ['Cytoplasm Cytoskeleton']
A0A0A6YVS6	Ras/Rap GTPase-activating protein SynGAP (Fragment)	0.39032	Subcellular locations for UniProt ID A0A0A6YVS6: []			Q61704	Inter-alpha-trypsin inhibitor heavy chain H3	1.23735	Subcellular locations for UniProt ID Q61704: ['Secreted']		Q3U4U1	Uncharacterized protein	0.255428	Subcellular locations for UniProt ID Q3U4U1: ['Secreted Extracellular space Extracellular matrix']
P26039	Talin-1	0.118064	Subcellular locations for UniProt ID P26039: ['Cell projection Ruffle membrane Peripheral membrane protein Cytoplasmic side', 'Cytoplasm Cytoskeleton', 'Cell surface', 'Cell junction Focal adhesion']			Q5DU25	IQ motif and SEC7 domain-containing protein 2	0.135318	Subcellular locations for UniProt ID Q5DU25: ['Cytoplasm']		O08532	Voltage-dependent calcium channel subunit alpha-2/delta-1	0.271985	Subcellular locations for UniProt ID O08532: ['Membrane Single-pass type I membrane protein', 'Cell membrane']
Q8BYI9	Tenascin-R	0.147275	Subcellular locations for UniProt ID Q8BYI9: ['Secreted Extracellular space Extracellular matrix']			Q32P04	Keratin 5	0.862069	Subcellular locations for UniProt ID Q32P04: ['Cytoplasm']
P35441	Thrombospondin-1	2.73504	Subcellular locations for UniProt ID P35441: ['Secreted', 'Cell surface', 'Secreted Extracellular space Extracellular matrix', 'Endoplasmic reticulum', 'Sarcoplasmic reticulum']			Q61414	Keratin, type I cytoskeletal 15	2.21239	Subcellular locations for UniProt ID Q61414: []
Q9Z1T2	Thrombospondin-4	0.415369	Subcellular locations for UniProt ID Q9Z1T2: ['Endoplasmic reticulum', 'Sarcoplasmic reticulum', 'Secreted', 'Secreted Extracellular space', 'Secreted Extracellular space Extracellular matrix']			P50446	Keratin, type II cytoskeletal 6A	0.723327	Subcellular locations for UniProt ID P50446: []
O08710	Thyroglobulin	0.10846	Subcellular locations for UniProt ID O08710: ['Secreted']			Q0VDM9	Krt78 protein (Fragment)	0.406504	Subcellular locations for UniProt ID Q0VDM9: []
P68369	Tubulin alpha-1A chain	1.33038	Subcellular locations for UniProt ID P68369: ['Cytoplasm Cytoskeleton']			P20357	Microtubule-associated protein 2	0.109409	Subcellular locations for UniProt ID P20357: ['Cytoplasm Cytoskeleton', 'Cell projection Dendrite']
P05213	Tubulin alpha-1B chain	0.443459	Subcellular locations for UniProt ID P05213: ['Cytoplasm Cytoskeleton']			Q9JM52	Misshapen-like kinase 1	0.229358	Subcellular locations for UniProt ID Q9JM52: ['Cytoplasm', 'Postsynaptic density', 'Cell projection Axon', 'Cell projection Dendrite']
Q7TMM9	Tubulin beta-2A chain	2.47191	Subcellular locations for UniProt ID Q7TMM9: ['Cytoplasm Cytoskeleton']			Q3UH59	Myosin-10	0.198708	Subcellular locations for UniProt ID Q3UH59: []
Q3U4U1	Uncharacterized protein	0.255428	Subcellular locations for UniProt ID Q3U4U1: ['Secreted Extracellular space Extracellular matrix']			P55066	Neurocan core protein	0.0788644	Subcellular locations for UniProt ID P55066: ['Secreted']
O08532	Voltage-dependent calcium channel subunit alpha-2/delta-1	0.271985	Subcellular locations for UniProt ID O08532: ['Membrane Single-pass type I membrane protein', 'Cell membrane']			P20918	Plasminogen	0.246305	Subcellular locations for UniProt ID P20918: ['Secreted']		Unique GluA2
						O88737	Protein bassoon	0.0761035	Subcellular locations for UniProt ID O88737: ['Cytoplasm', 'Presynaptic active zone', 'Cytoplasm Cytoskeleton', 'Cytoplasmic vesicle Secretory vesicle Synaptic vesicle membrane Peripheral membrane protein']		Identifier (GluA2 Unique)	Protein name	processed NSAF	Location
						P63318	Protein kinase C gamma type	0.430416	Subcellular locations for UniProt ID P63318: ['Cytoplasm', 'Cytoplasm Perinuclear region', 'Cell membrane Peripheral membrane protein', 'Synapse Synaptosome', 'Cell projection Dendrite']		Q7TPR4	Alpha-actinin-1	0.336323	Subcellular locations for UniProt ID Q7TPR4: ['Cytoplasm Cytoskeleton', 'Cytoplasm Myofibril Sarcomere Z line', 'Cell membrane', 'Cell junction', 'Cell projection Ruffle']
						Q920E7	Pterin-mimicking anti-idiotope heavy chain variable region (Fragment)	28.5714	Subcellular locations for UniProt ID Q920E7: []		S4R2F3	Ankyrin-2	0.280183	Subcellular locations for UniProt ID S4R2F3: ['Cytoplasm Cytoskeleton', 'Membrane']
						Q05920	Pyruvate carboxylase, mitochondrial	0.169779	Subcellular locations for UniProt ID Q05920: ['Mitochondrion matrix']		U5LP42	Anti-H5N1 hemagglutinin monoclonal anitbody H5M9 heavy chain (Fragment)	0.647948	Subcellular locations for UniProt ID U5LP42: []
						Q6NXI4	Rapgef2 protein (Fragment)	0.198544	Subcellular locations for UniProt ID Q6NXI4: ['Cell junction', 'Cell membrane', 'Cytoplasm Perinuclear region', 'Endosome', 'Late endosome']		Q5SWR1	AP complex subunit beta	0.42061	Subcellular locations for UniProt ID Q5SWR1: []
						A0A0A6YVS6	Ras/Rap GTPase-activating protein SynGAP (Fragment)	0.936768	Subcellular locations for UniProt ID A0A0A6YVS6: []		P17427	AP-2 complex subunit alpha-2	0.852878	Subcellular locations for UniProt ID P17427: ['Cell membrane Peripheral membrane protein Cytoplasmic side', 'Membrane Coated pit Peripheral membrane protein Cytoplasmic side']
						E9PWP6	Regulating synaptic membrane exocytosis protein 1 (Fragment)	0.373599	Subcellular locations for UniProt ID E9PWP6: []		P84091	AP-2 complex subunit mu	0.689655	Subcellular locations for UniProt ID P84091: ['Cell membrane', 'Membrane Coated pit Peripheral membrane protein Cytoplasmic side']
						P56959	RNA-binding protein FUS	0.3861	Subcellular locations for UniProt ID P56959: ['Nucleus']		Q8C605	ATP-dependent 6-phosphofructokinase	0.765306	Subcellular locations for UniProt ID Q8C605: ['Cytoplasm']
						O55131	Septin-7	0.458716	Subcellular locations for UniProt ID O55131: ['Cytoplasm', 'Chromosome Centromere Kinetochore', 'Cytoplasm Cytoskeleton Spindle', 'Cleavage furrow', 'Midbody', 'Cytoplasm Cytoskeleton Cilium axoneme', 'Cell projection Cilium Flagellum']		P47857	ATP-dependent 6-phosphofructokinase, muscle type	0.512821	Subcellular locations for UniProt ID P47857: ['Cytoplasm', 'Cell projection Cilium Flagellum', 'Cell projection Cilium Flagellum']
						Q9JLM8	Serine/threonine-protein kinase DCLK1	0.661376	Subcellular locations for UniProt ID Q9JLM8: []		Q61361	Brevican core protein	0.226501	Subcellular locations for UniProt ID Q61361: ['Secreted Extracellular space Extracellular matrix', 'Secreted']
						D3YZU1	SH3 and multiple ankyrin repeat domains protein 1	0.0461467	Subcellular locations for UniProt ID D3YZU1: ['Cytoplasm', 'Synapse', 'Postsynaptic density']		P11798	Calcium/calmodulin-dependent protein kinase type II subunit alpha	4.39331	Subcellular locations for UniProt ID P11798: ['Cytoplasm', 'Synapse', 'Postsynaptic density', 'Cell projection Dendritic spine', 'Cell projection Dendrite']
						Q4ACU6	SH3 and multiple ankyrin repeat domains protein 3	0.289017	Subcellular locations for UniProt ID Q4ACU6: ['Cytoplasm', 'Synapse', 'Postsynaptic density', 'Cell projection Dendritic spine']		Q8BH59	Calcium-binding mitochondrial carrier protein Aralar1	0.14771	Subcellular locations for UniProt ID Q8BH59: ['Mitochondrion inner membrane Multi-pass membrane protein']
						Q8VD37	SH3-containing GRB2-like protein 3-interacting protein 1	0.248139	Subcellular locations for UniProt ID Q8VD37: ['Membrane Clathrin-coated pit Peripheral membrane protein Cytoplasmic side']		Q6P9K8	Caskin-1	0.0698812	Subcellular locations for UniProt ID Q6P9K8: ['Cytoplasm']
						A3KGU5	Spectrin alpha chain, non-erythrocytic 1	0.976801	Subcellular locations for UniProt ID A3KGU5: ['Cytoplasm Cell cortex', 'Cytoplasm Cytoskeleton']		O35927	Catenin delta-2	0.240577	Subcellular locations for UniProt ID O35927: ['Nucleus', 'Cell junction Adherens junction', 'Cell projection Dendrite', 'Perikaryon']
						Q62261	Spectrin beta chain, non-erythrocytic 1	0.296234	Subcellular locations for UniProt ID Q62261: ['Cytoplasm Cytoskeleton', 'Endomembrane system', 'Cytoplasm Myofibril Sarcomere M line', 'Cytoplasm Cytosol', 'Cell membrane', 'Cytoplasm', 'Cell membrane Peripheral membrane protein Cytoplasmic side']		Q5SXR6	Clathrin heavy chain	0.83383	Subcellular locations for UniProt ID Q5SXR6: ['Cytoplasmic vesicle membrane Peripheral membrane protein Cytoplasmic side', 'Membrane Coated pit Peripheral membrane protein Cytoplasmic side', 'Membrane Peripheral membrane protein Cytoplasmic side']
						Q8VIJ6	Splicing factor, proline- and glutamine-rich	0.286123	Subcellular locations for UniProt ID Q8VIJ6: ['Nucleus speckle', 'Nucleus matrix', 'Cytoplasm']		P12960	Contactin-1	0.196078	Subcellular locations for UniProt ID P12960: ['Cell membrane Lipid-anchor GPI-anchor']
						Q9QWI6	SRC kinase signaling inhibitor 1	0.56	Subcellular locations for UniProt ID Q9QWI6: ['Cytoplasm', 'Cytoplasm Cytoskeleton', 'Cell projection Axon', 'Cell projection Dendrite', 'Presynapse', 'Postsynapse', 'Postsynaptic density']		O54991	Contactin-associated protein 1	0.144404	Subcellular locations for UniProt ID O54991: ['Membrane Single-pass type I membrane protein', 'Cell junction Paranodal septate junction']
						O88935	Synapsin-1	2.69122	Subcellular locations for UniProt ID O88935: ['Synapse', 'Golgi apparatus', 'Presynapse', 'Cytoplasmic vesicle Secretory vesicle Synaptic vesicle']		Q5SQX6	Cytoplasmic FMR1-interacting protein 2	0.239425	Subcellular locations for UniProt ID Q5SQX6: ['Cytoplasm', 'Nucleus', 'Cytoplasm Perinuclear region', 'Synapse Synaptosome']
						Q64332	Synapsin-2	1.53584	Subcellular locations for UniProt ID Q64332: ['Synapse']		Q91XM9	Disks large homolog 2	0.234742	Subcellular locations for UniProt ID Q91XM9: ['Cell membrane Lipid-anchor', 'Postsynaptic density', 'Synapse', 'Membrane', 'Cell projection Axon', 'Perikaryon']
						Q8CHC4	Synaptojanin-1	0.190597	Subcellular locations for UniProt ID Q8CHC4: ['Cytoplasm Perinuclear region']		Q62108	Disks large homolog 4	0.690608	Subcellular locations for UniProt ID Q62108: ['Cell membrane Lipid-anchor Cytoplasmic side', 'Postsynaptic density', 'Synapse', 'Cytoplasm', 'Cell projection Axon', 'Cell projection Dendritic spine', 'Cell projection Dendrite', 'Presynapse']
						Q8BYI9	Tenascin-R	0.589102	Subcellular locations for UniProt ID Q8BYI9: ['Secreted Extracellular space Extracellular matrix']		A0A0J9YUE9	Dynamin-1	0.838323	Subcellular locations for UniProt ID A0A0J9YUE9: []
						P35441	Thrombospondin-1	1.19658	Subcellular locations for UniProt ID P35441: ['Secreted', 'Cell surface', 'Secreted Extracellular space Extracellular matrix', 'Endoplasmic reticulum', 'Sarcoplasmic reticulum']		P23819	Glutamate receptor 2	12.4575	Subcellular locations for UniProt ID P23819: ['Cell membrane Multi-pass membrane protein', 'Endoplasmic reticulum membrane Multi-pass membrane protein', 'Postsynaptic cell membrane Multi-pass membrane protein', 'Postsynaptic density membrane Multi-pass membrane protein']
						P68369	Tubulin alpha-1A chain	2.88248	Subcellular locations for UniProt ID P68369: ['Cytoplasm Cytoskeleton']		Q01097	Glutamate receptor ionotropic, NMDA 2B	0.134953	Subcellular locations for UniProt ID Q01097: ['Cell membrane Multi-pass membrane protein', 'Postsynaptic cell membrane Multi-pass membrane protein', 'Late endosome', 'Lysosome', 'Cytoplasm Cytoskeleton']
						P68372	Tubulin beta-4B chain	8.31461	Subcellular locations for UniProt ID P68372: ['Cytoplasm Cytoskeleton']		P17710	Hexokinase-1	0.205339	Subcellular locations for UniProt ID P17710: ['Mitochondrion outer membrane Peripheral membrane protein', 'Cytoplasm Cytosol', 'Mitochondrion outer membrane Peripheral membrane protein', 'Membrane']
						Q5XFY8	Uncharacterized protein	0.851064	Subcellular locations for UniProt ID Q5XFY8: []		P18526	Ig heavy chain V region 345	2.5641	Subcellular locations for UniProt ID P18526: []
						Q3TLE4	Uncharacterized protein	0.772201	Subcellular locations for UniProt ID Q3TLE4: ['Nucleus']		Q5DU25	IQ motif and SEC7 domain-containing protein 2	0.135318	Subcellular locations for UniProt ID Q5DU25: ['Cytoplasm']
						Q3TRK3	Uncharacterized protein	0.151515	Subcellular locations for UniProt ID Q3TRK3: []		Q32P04	Keratin 5	0.862069	Subcellular locations for UniProt ID Q32P04: ['Cytoplasm']
						Q5XFY8	Uncharacterized protein	0.425532	Subcellular locations for UniProt ID Q5XFY8: []		Q61414	Keratin, type I cytoskeletal 15	1.32743	Subcellular locations for UniProt ID Q61414: []
						Q3UUU4	Uncharacterized protein	0.468384	Subcellular locations for UniProt ID Q3UUU4: []		P50446	Keratin, type II cytoskeletal 6A	0.723327	Subcellular locations for UniProt ID P50446: []
						Q8C0Y2	Uncharacterized protein (Fragment)	0.14245	Subcellular locations for UniProt ID Q8C0Y2: ['Cell membrane Peripheral membrane protein Cytoplasmic side', 'Cytoplasm Cytoskeleton', 'Membrane Peripheral membrane protein Cytoplasmic side']		Q0VDM9	Krt78 protein (Fragment)	0.406504	Subcellular locations for UniProt ID Q0VDM9: []
						Q99104	Unconventional myosin-Va	0.1619	Subcellular locations for UniProt ID Q99104: []		P20357	Microtubule-associated protein 2	0.109409	Subcellular locations for UniProt ID P20357: ['Cytoplasm Cytoskeleton', 'Cell projection Dendrite']
						P46460	Vesicle-fusing ATPase	0.806452	Subcellular locations for UniProt ID P46460: ['Cytoplasm']		Q9JM52	Misshapen-like kinase 1	0.229358	Subcellular locations for UniProt ID Q9JM52: ['Cytoplasm', 'Postsynaptic density', 'Cell projection Axon', 'Cell projection Dendrite']
											Q3UH59	Myosin-10	0.198708	Subcellular locations for UniProt ID Q3UH59: []
											P55066	Neurocan core protein	0.0788644	Subcellular locations for UniProt ID P55066: ['Secreted']
											O88737	Protein bassoon	0.0761035	Subcellular locations for UniProt ID O88737: ['Cytoplasm', 'Presynaptic active zone', 'Cytoplasm Cytoskeleton', 'Cytoplasmic vesicle Secretory vesicle Synaptic vesicle membrane Peripheral membrane protein']
											P63318	Protein kinase C gamma type	0.430416	Subcellular locations for UniProt ID P63318: ['Cytoplasm', 'Cytoplasm Perinuclear region', 'Cell membrane Peripheral membrane protein', 'Synapse Synaptosome', 'Cell projection Dendrite']
											Q920E7	Pterin-mimicking anti-idiotope heavy chain variable region (Fragment)	12.605	Subcellular locations for UniProt ID Q920E7: []
											Q05920	Pyruvate carboxylase, mitochondrial	0.169779	Subcellular locations for UniProt ID Q05920: ['Mitochondrion matrix']
											Q6NXI4	Rapgef2 protein (Fragment)	0.198544	Subcellular locations for UniProt ID Q6NXI4: ['Cell junction', 'Cell membrane', 'Cytoplasm Perinuclear region', 'Endosome', 'Late endosome']
											A0A0A6YVS6	Ras/Rap GTPase-activating protein SynGAP (Fragment)	0.546448	Subcellular locations for UniProt ID A0A0A6YVS6: []
											E9PWP6	Regulating synaptic membrane exocytosis protein 1 (Fragment)	0.373599	Subcellular locations for UniProt ID E9PWP6: []
											P56959	RNA-binding protein FUS	0.3861	Subcellular locations for UniProt ID P56959: ['Nucleus']
											O55131	Septin-7	0.458716	Subcellular locations for UniProt ID O55131: ['Cytoplasm', 'Chromosome Centromere Kinetochore', 'Cytoplasm Cytoskeleton Spindle', 'Cleavage furrow', 'Midbody', 'Cytoplasm Cytoskeleton Cilium axoneme', 'Cell projection Cilium Flagellum']
											Q9JLM8	Serine/threonine-protein kinase DCLK1	0.661376	Subcellular locations for UniProt ID Q9JLM8: []
											D3YZU1	SH3 and multiple ankyrin repeat domains protein 1	0.0461467	Subcellular locations for UniProt ID D3YZU1: ['Cytoplasm', 'Synapse', 'Postsynaptic density']
											Q4ACU6	SH3 and multiple ankyrin repeat domains protein 3	0.289017	Subcellular locations for UniProt ID Q4ACU6: ['Cytoplasm', 'Synapse', 'Postsynaptic density', 'Cell projection Dendritic spine']
											Q8VD37	SH3-containing GRB2-like protein 3-interacting protein 1	0.248139	Subcellular locations for UniProt ID Q8VD37: ['Membrane Clathrin-coated pit Peripheral membrane protein Cytoplasmic side']
											A3KGU5	Spectrin alpha chain, non-erythrocytic 1	0.976801	Subcellular locations for UniProt ID A3KGU5: ['Cytoplasm Cell cortex', 'Cytoplasm Cytoskeleton']
											Q62261	Spectrin beta chain, non-erythrocytic 1	0.296234	Subcellular locations for UniProt ID Q62261: ['Cytoplasm Cytoskeleton', 'Endomembrane system', 'Cytoplasm Myofibril Sarcomere M line', 'Cytoplasm Cytosol', 'Cell membrane', 'Cytoplasm', 'Cell membrane Peripheral membrane protein Cytoplasmic side']
											Q8VIJ6	Splicing factor, proline- and glutamine-rich	0.286123	Subcellular locations for UniProt ID Q8VIJ6: ['Nucleus speckle', 'Nucleus matrix', 'Cytoplasm']
											Q9QWI6	SRC kinase signaling inhibitor 1	0.56	Subcellular locations for UniProt ID Q9QWI6: ['Cytoplasm', 'Cytoplasm Cytoskeleton', 'Cell projection Axon', 'Cell projection Dendrite', 'Presynapse', 'Postsynapse', 'Postsynaptic density']
											O88935	Synapsin-1	2.69122	Subcellular locations for UniProt ID O88935: ['Synapse', 'Golgi apparatus', 'Presynapse', 'Cytoplasmic vesicle Secretory vesicle Synaptic vesicle']
											Q64332	Synapsin-2	1.53584	Subcellular locations for UniProt ID Q64332: ['Synapse']
											Q8CHC4	Synaptojanin-1	0.190597	Subcellular locations for UniProt ID Q8CHC4: ['Cytoplasm Perinuclear region']
											Q8BYI9	Tenascin-R	0.441826	Subcellular locations for UniProt ID Q8BYI9: ['Secreted Extracellular space Extracellular matrix']
											P68369	Tubulin alpha-1A chain	1.55211	Subcellular locations for UniProt ID P68369: ['Cytoplasm Cytoskeleton']
											P68372	Tubulin beta-4B chain	8.31461	Subcellular locations for UniProt ID P68372: ['Cytoplasm Cytoskeleton']
											Q5XFY8	Uncharacterized protein	0.851064	Subcellular locations for UniProt ID Q5XFY8: []
											Q3TLE4	Uncharacterized protein	0.772201	Subcellular locations for UniProt ID Q3TLE4: ['Nucleus']
											Q3TRK3	Uncharacterized protein	0.151515	Subcellular locations for UniProt ID Q3TRK3: []
											Q5XFY8	Uncharacterized protein	0.425532	Subcellular locations for UniProt ID Q5XFY8: []
											Q3UUU4	Uncharacterized protein	0.468384	Subcellular locations for UniProt ID Q3UUU4: []
											Q8C0Y2	Uncharacterized protein (Fragment)	0.14245	Subcellular locations for UniProt ID Q8C0Y2: ['Cell membrane Peripheral membrane protein Cytoplasmic side', 'Cytoplasm Cytoskeleton', 'Membrane Peripheral membrane protein Cytoplasmic side']
											Q99104	Unconventional myosin-Va	0.1619	Subcellular locations for UniProt ID Q99104: []
											P46460	Vesicle-fusing ATPase	0.806452	Subcellular locations for UniProt ID P46460: ['Cytoplasm']
