## Supplemental Table 2 for "The VGCC auxiliary subunit α2δ1 is an extracellular GluA1 interactor and regulates LTP, spatial memory, and seizure susceptibility"

### Sheet: mod006test_Energies_per_res_hig
cacna2d1_seq_7vfv (human) Chimera							GluA1_seq_in 6njl (rat) Chimera
RESIDUE_ID_R	VDW	ELE	GB	SA	TOTAL		RESIDUE_ID_L	VDW	ELE	GB	SA	TOTAL
R-E-ARG-643	-0.39	-29.17	22.28	-0.35	-7.63		L-A-ARG-262 (280)	-1.47	-213.28	199.75	-0.57	-15.58
R-E-GLU-655	-1.97	-73.6	69.82	-0.55	-6.31		L-A-ARG-25 (43)	-2.12	-194.88	186.89	-0.65	-10.76
R-E-GLU-654	-3.47	-64.59	63.44	-0.98	-5.61		L-A-ARG-55 (73)	0.16	-134.84	128.19	-0.3	-6.78
R-E-GLU-646	-0.57	-64.07	61.85	-0.43	-3.21		L-A-ILE-41	-2.14	-8.8	7.02	-0.49	-4.41
R-E-LEU-681	-2.49	0.06	0.34	-0.63	-2.73		L-A-GLN-16	-3.01	-12.92	12.49	-0.75	-4.19
R-E-ASN-652	-2.29	-11.63	11.53	-0.2	-2.6		L-A-LYS-62	-0.82	-166.07	164.5	-0.6	-2.99
R-E-GLU-685	-0.26	-53.59	52.39	-0.31	-1.76		L-A-GLN-17	-0.97	-16.4	14.69	-0.14	-2.82
R-E-GLU-750	-0.46	-58.65	57.72	-0.25	-1.63		L-A-ASN-6	-2.21	-6.88	7.25	-0.49	-2.33
R-E-PRO-650	-2.54	0.39	0.86	-0.32	-1.62		L-A-LYS-36	-0.9	-174.75	173.94	-0.57	-2.27
R-E-TYR-658	-0.78	-1.19	0.77	-0.22	-1.43		L-A-ASP-42	-0.54	104.42	-105.54	-0.17	-1.83
R-E-ASP-651	-4.78	-60.88	65.17	-0.76	-1.25		L-A-LEU-38	-2.04	-2.06	2.75	-0.48	-1.82
R-E-GLU-747	-0.2	-36.3	35.84	-0.45	-1.1		L-A-PRO-39	-2.29	-0.07	1.19	-0.29	-1.47
R-E-GLU-678	-1.16	-53.49	53.84	-0.24	-1.04		L-A-ALA-1	-0.02	-132.54	131.2	0	-1.36
R-E-PHE-653	-0.98	0.95	-0.88	-0.03	-0.93		L-A-ARG-290	-0.02	-114.46	113.12	0	-1.35
R-E-ILE-639	-0.84	0.44	-0.39	-0.07	-0.86		L-A-ARG-293	-0.01	-100.84	99.58	0	-1.26
R-E-TYR-744	-0.52	-1.48	1.65	-0.03	-0.38		L-A-ARG-299	-0.02	-106.17	104.93	0	-1.25
R-E-ALA-642	-0.21	-4.11	4.07	-0.01	-0.26		L-A-ARG-298	-0.1	-128.41	127.29	0	-1.22
R-E-ASN-682	-0.58	0.43	0	-0.11	-0.25		L-A-ARG-291	-0.01	-96.53	95.34	0	-1.2
R-E-GLU-757	-0.01	-18.35	18.11	0	-0.25		L-A-ILE-43	-1.15	0.75	-0.61	-0.15	-1.15
R-E-ASP-708	-0.01	-15.69	15.47	0	-0.23		L-A-LYS-280	-0.01	-94.8	93.71	0	-1.11
R-E-GLU-754	-0.01	-19.45	19.24	0	-0.23		L-A-ARG-321	0	-87.31	86.22	0	-1.09
R-E-ASP-665	-0.01	-18.18	17.97	0	-0.22		L-A-LYS-266	-0.01	-83.55	82.55	0	-1.02
R-E-GLU-151	-0.01	-20.22	20.02	0	-0.21		L-A-LYS-269	-0.01	-83.57	82.56	0	-1.02
R-E-GLU-714	-0.02	-13.47	13.29	0	-0.2		L-A-ARG-253	-0.02	-84.49	83.5	0	-1.01
R-E-ASP-152	0	-15.36	15.18	0	-0.19		L-A-ARG-343	0	-81.44	80.43	0	-1.01
R-E-ASP-669	-0.01	-20.73	20.55	0	-0.19		L-A-ARG-247	0	-80.87	79.87	0	-1
R-E-ASP-737	0	-14.02	13.83	0	-0.19		L-A-ARG-108	0	-79.15	78.17	0	-0.98
R-E-ASP-761	0	-15.01	14.83	0	-0.19		L-A-ARG-327	0	-76.66	75.7	0	-0.96
R-E-GLU-760	0	-14.34	14.16	0	-0.18		L-A-LEU-28	-0.91	-2.84	2.91	-0.09	-0.93
R-E-GLU-455	0	-13.74	13.57	0	-0.17		L-A-ARG-342	0	-73.41	72.49	0	-0.92
R-E-GLU-495	0	-12.6	12.44	0	-0.16		L-A-ARG-74	0	-73.22	72.31	0	-0.91
R-E-ASP-688	-0.18	-34.84	34.87	-0.01	-0.16		L-A-ARG-267	-0.01	-71.91	71.03	0	-0.89
R-E-ASP-132	0	-11.94	11.79	0	-0.15		L-A-ARG-135	0	-69.73	68.86	0	-0.87
R-E-ASP-225	0	-12.18	12.03	0	-0.15		L-A-ARG-190	0	-69.21	68.35	0	-0.87
R-E-ASP-496	0	-12	11.85	0	-0.15		L-A-ARG-258	-0.22	-105.93	105.29	0	-0.87
R-E-ASP-700	0	-11.83	11.68	0	-0.15		L-A-LYS-340	0	-69.28	68.42	0	-0.87
R-E-ASP-452	0	-11.32	11.18	0	-0.14		L-A-ARG-73	0	-67.91	67.06	0	-0.85
R-E-ASP-596	0	-10.87	10.73	0	-0.14		L-A-LYS-224	0	-65.54	64.72	0	-0.82
R-E-TYR-644	-0.1	-1.69	1.65	0	-0.14		L-A-LYS-360	0	-62.62	61.83	0	-0.79
R-E-ASP-130	0	-10.18	10.06	0	-0.13		L-A-LYS-226	0	-60.45	59.69	0	-0.76
R-E-ASP-200	0	-10.17	10.04	0	-0.13		L-A-ARG-142	0	-59.87	59.12	0	-0.75
R-E-GLU-597	0	-9.92	9.79	0	-0.13		L-A-LYS-369	0	-59.25	58.51	0	-0.74
R-E-ASP-59	0	-9.74	9.63	0	-0.12		L-A-LYS-200	0	-58.54	57.81	0	-0.73
R-E-ASP-85	0	-9.6	9.48	0	-0.12		L-A-ARG-359	0	-55.79	55.1	0	-0.7
R-E-ASP-129	0	-9.77	9.65	0	-0.12		L-A-LYS-150	0	-53.66	52.99	0	-0.67
R-E-GLU-134	0	-9.26	9.15	0	-0.12		L-A-LYS-123	0	-51.97	51.32	0	-0.65
R-E-GLU-198	0	-9.66	9.54	0	-0.12		L-A-LYS-354	0	-52.04	51.39	0	-0.65
R-E-ASP-491	0	-9.69	9.56	0	-0.12		L-A-LYS-203	0	-50.88	50.25	0	-0.64
R-E-GLU-636	-0.01	-9.86	9.75	0	-0.12		L-A-ARG-168	0	-50.16	49.53	0	-0.63
R-E-GLU-637	-0.04	-3.47	3.39	0	-0.12		L-A-LYS-177	0	-49.73	49.11	0	-0.62
R-E-ASP-899	0	-9.69	9.57	0	-0.12		L-A-ARG-180	0	-48.81	48.2	0	-0.61
R-E-GLU-1035	0	-9.35	9.24	0	-0.12		L-A-LYS-176	0	-47.16	46.57	0	-0.59
R-E-GLU-62	0	-8.59	8.48	0	-0.11		L-A-LYS-178	0	-46.11	45.53	0	-0.58
R-E-GLU-71	0	-8.63	8.52	0	-0.11		L-A-PHE-24	-0.56	-2.63	2.7	-0.05	-0.53
R-E-ASP-137	0	-8.84	8.73	0	-0.11		L-A-HIE-260	-1.23	-0.9	1.97	-0.2	-0.36
R-E-ASP-190	0	-9.01	8.89	0	-0.11		L-A-THR-32	-0.52	3.41	-2.88	-0.21	-0.2
R-E-GLU-199	0	-8.49	8.38	0	-0.11		L-A-TYR-54	-0.54	1.68	-1.21	-0.11	-0.17
R-E-ASP-234	0	-8.87	8.76	0	-0.11		L-A-GLY-11	-0.07	0.45	-0.49	0	-0.11
R-E-GLU-565	0	-8.42	8.31	0	-0.11		L-A-ILE-9	-0.12	1.66	-1.64	0	-0.09
R-E-ASP-601	0	-8.36	8.25	0	-0.11		L-A-ILE-7	-0.15	1.87	-1.78	0	-0.06
R-E-ASP-769	0	-9.07	8.96	0	-0.11		L-A-ALA-22	-0.15	4.27	-4.18	0	-0.05
R-E-GLU-799	0	-8.94	8.83	0	-0.11		L-A-PHE-26	-0.16	1.98	-1.87	0	-0.05
R-E-ASP-854	0	-8.49	8.38	0	-0.11		L-A-LEU-12	-0.07	-0.37	0.41	0	-0.04
R-E-GLU-905	0	-8.71	8.6	0	-0.11		L-A-PHE-13	-0.24	0.46	-0.26	0	-0.04
R-E-GLU-87	0	-7.68	7.59	0	-0.1		L-A-PRO-34	-0.06	-2.69	2.71	0	-0.04
R-E-GLU-174	0	-7.64	7.55	0	-0.1		L-A-ILE-46	-0.02	-0.35	0.34	0	-0.03
R-E-GLU-191	0	-8.3	8.19	0	-0.1		L-A-ILE-67	-0.03	-1.11	1.11	0	-0.03
R-E-ASP-516	0	-8.13	8.03	0	-0.1		L-A-PRO-93	-0.01	-1.41	1.38	0	-0.03
R-E-ASP-771	0	-7.79	7.69	0	-0.1		L-A-VAL-263	-0.12	1	-0.91	0	-0.03
R-E-GLU-789	-0.04	-12.42	12.36	0	-0.1		L-A-PHE-68	-0.05	1.13	-1.1	0	-0.02
R-E-ASP-855	0	-8.04	7.94	0	-0.1		L-A-SER-100	0	-1.4	1.39	0	-0.02
R-E-GLU-42	0	-6.95	6.86	0	-0.09		L-A-GLN-141	0	-1.55	1.53	0	-0.02
R-E-ASP-66	0	-8.01	7.93	0	-0.09		L-A-SER-188	0	-1.39	1.38	0	-0.02
R-E-GLU-80	0	-7.39	7.3	0	-0.09		L-A-ASN-192	0	-1.87	1.84	0	-0.02
R-E-GLU-121	0	-6.86	6.77	0	-0.09		L-A-ASN-223	0	-1.38	1.36	0	-0.02
R-E-GLU-139	0	-6.88	6.79	0	-0.09		L-A-GLN-236	0	-1.11	1.09	0	-0.02
R-E-ASP-237	0	-7.19	7.1	0	-0.09		L-A-TRP-313	-0.01	-1.06	1.05	0	-0.02
R-E-GLU-281	0	-7.21	7.12	0	-0.09		L-A-LEU-331	-0.01	-1.44	1.43	0	-0.02
R-E-ASP-285	0	-7.19	7.09	0	-0.09		L-A-ASN-5	-0.58	-8.35	9.05	-0.12	-0.01
R-E-THR-538	0	-6.9	6.81	0	-0.09		L-A-PRO-14	-0.05	-0.8	0.84	0	-0.01
R-E-GLU-555	0	-7.62	7.53	0	-0.09		L-A-ALA-23	-0.05	1.41	-1.37	0	-0.01
R-E-ASP-560	0	-7.39	7.3	0	-0.09		L-A-MET-52	-0.03	2.72	-2.71	0	-0.01
R-E-ASP-563	0	-7.31	7.21	0	-0.09		L-A-PHE-56	-0.04	1.84	-1.82	0	-0.01
R-E-GLU-585	0	-6.81	6.72	0	-0.09		L-A-TYR-65	-0.05	-0.98	1.02	0	-0.01
R-E-ASP-616	0	-7.08	6.99	0	-0.09		L-A-PHE-90	-0.01	-0.81	0.82	0	-0.01
R-E-PHE-679	-0.12	-0.82	0.85	0	-0.09		L-A-PRO-96	0	-0.6	0.59	0	-0.01
R-E-ASP-43	0	-6.25	6.17	0	-0.08		L-A-GLN-102	0	-0.52	0.52	0	-0.01
R-E-GLU-103	0	-6.64	6.56	0	-0.08		L-A-VAL-104	0	-0.54	0.54	0	-0.01
R-E-GLU-105	0	-6.04	5.97	0	-0.08		L-A-GLN-106	0	-0.83	0.83	0	-0.01
R-E-ASP-171	0	-6.81	6.72	0	-0.08		L-A-LEU-107	-0.01	-1.26	1.25	0	-0.01
R-E-GLU-182	0	-6.59	6.51	0	-0.08		L-A-ALA-114	0	-0.8	0.79	0	-0.01
R-E-GLU-278	0	-6.68	6.6	0	-0.08		L-A-LEU-115	0	-0.47	0.46	0	-0.01
R-E-ASP-286	0	-6.63	6.55	0	-0.08		L-A-ILE-116	0	-0.53	0.52	0	-0.01
R-E-ASP-287	0	-6.26	6.18	0	-0.08		L-A-ILE-118	0	-0.64	0.63	0	-0.01
R-E-GLU-567	0	-6.65	6.57	0	-0.08		L-A-ILE-119	0	-0.5	0.5	0	-0.01
R-E-GLU-582	0	-6.12	6.04	0	-0.08		L-A-GLY-136	0	-0.3	0.29	0	-0.01
R-E-ASP-817	-0.01	-8.45	8.38	0	-0.08		L-A-LEU-137	0	-1	0.99	0	-0.01
R-E-GLU-877	0	-6.65	6.57	0	-0.08		L-A-SER-138	0	-0.92	0.91	0	-0.01
R-E-GLU-977	0	-6.77	6.69	0	-0.08		L-A-VAL-139	0	-0.5	0.5	0	-0.01
R-E-ASP-984	0	-6.12	6.04	0	-0.08		L-A-LEU-140	0	-0.46	0.45	0	-0.01
R-E-ASP-1039	0	-6.47	6.39	0	-0.08		L-A-VAL-143	0	-0.48	0.47	0	-0.01
R-E-ASP-38	0	-5.21	5.14	0	-0.07		L-A-LEU-144	0	-0.53	0.53	0	-0.01
R-E-ASP-116	0	-5.52	5.45	0	-0.07		L-A-THR-146	0	-0.44	0.44	0	-0.01
R-E-ASP-320	0	-6	5.93	0	-0.07		L-A-ALA-147	0	-0.43	0.42	0	-0.01
R-E-GLU-425	0	-5.51	5.44	0	-0.07		L-A-ALA-148	0	-0.52	0.51	0	-0.01
R-E-ASP-428	0	-5.74	5.67	0	-0.07		L-A-ASN-151	0	-0.35	0.35	0	-0.01
R-E-ASP-439	0	-5.37	5.3	0	-0.07		L-A-ALA-156	0	-0.54	0.53	0	-0.01
R-E-ASP-569	0	-5.99	5.91	0	-0.07		L-A-ILE-159	0	-0.73	0.72	0	-0.01
R-E-GLU-573	0	-5.98	5.91	0	-0.07		L-A-LEU-160	0	-0.41	0.4	0	-0.01
R-E-ASP-580	0	-5.83	5.76	0	-0.07		L-A-GLY-166	0	-0.49	0.49	0	-0.01
R-E-THR-638	-0.05	-1.03	1.01	0	-0.07		L-A-MET-169	0	-0.43	0.42	0	-0.01
R-E-ALA-909	0	-5.46	5.39	0	-0.07		L-A-LEU-170	0	-0.59	0.58	0	-0.01
R-E-ASP-986	0	-5.72	5.65	0	-0.07		L-A-CYS-186	0	-0.44	0.44	0	-0.01
R-E-ASP-1057	0	-5.73	5.66	0	-0.07		L-A-LEU-191	0	-0.78	0.77	0	-0.01
R-E-GLU-115	0	-5.29	5.22	0	-0.06		L-A-ALA-193	0	-0.67	0.66	0	-0.01
R-E-ASP-253	0	-5.17	5.1	0	-0.06		L-A-ILE-194	0	-0.7	0.7	0	-0.01
R-E-ASP-300	0	-4.49	4.44	0	-0.06		L-A-LEU-195	0	-0.85	0.84	0	-0.01
R-E-GLU-412	0	-4.57	4.51	0	-0.06		L-A-GLY-196	0	-0.62	0.61	0	-0.01
R-E-GLU-474	0	-4.81	4.75	0	-0.06		L-A-GLN-197	0	-0.92	0.91	0	-0.01
R-E-ASP-674	-0.05	-29.8	29.78	0	-0.06		L-A-ILE-198	0	-0.63	0.62	0	-0.01
R-E-SER-721	-0.24	0.87	-0.68	-0.01	-0.06		L-A-VAL-199	0	-0.47	0.46	0	-0.01
R-E-GLU-823	0	-4.63	4.58	0	-0.06		L-A-LEU-201	0	-0.45	0.44	0	-0.01
R-E-ASP-849	0	-4.62	4.56	0	-0.06		L-A-TYR-208	0	-0.36	0.36	0	-0.01
R-E-ASP-865	0	-4.97	4.91	0	-0.06		L-A-LEU-215	0	-0.26	0.25	0	-0.01
R-E-ASP-866	0	-4.83	4.76	0	-0.06		L-A-MET-218	0	-0.39	0.38	0	-0.01
R-E-ASP-879	0	-4.9	4.84	0	-0.06		L-A-LEU-222	0	-0.6	0.59	0	-0.01
R-E-GLU-1006	0	-5.08	5.01	0	-0.06		L-A-PHE-225	0	-0.47	0.46	0	-0.01
R-E-ASP-1027	0	-4.81	4.75	0	-0.06		L-A-ASN-231	0	-0.62	0.61	0	-0.01
R-E-ASP-1045	0	-5	4.94	0	-0.06		L-A-GLY-234	0	-0.67	0.66	0	-0.01
R-E-ASP-1061	0	-5	4.93	0	-0.06		L-A-VAL-238	0	-0.34	0.34	0	-0.01
R-E-GLU-1066	0	-4.74	4.68	0	-0.06		L-A-TRP-265	-0.04	-0.82	0.85	0	-0.01
R-E-ASP-1070	0	-4.7	4.65	0	-0.06		L-A-PRO-268	0	-1.12	1.11	0	-0.01
R-E-GLY-1072	0	-4.45	4.39	0	-0.06		L-A-TYR-276	-0.02	0.55	-0.53	0	-0.01
R-E-ASP-259	0	-4.21	4.16	0	-0.05		L-A-PHE-286	-0.02	-0.45	0.47	0	-0.01
R-E-ASP-332	0	-3.83	3.78	0	-0.05		L-A-LEU-289	-0.01	-0.63	0.63	0	-0.01
R-E-GLU-342	0	-3.99	3.94	0	-0.05		L-A-ALA-310	0	-0.51	0.51	0	-0.01
R-E-ASP-363	0	-4.23	4.18	0	-0.05		L-A-GLY-314	0	-0.67	0.66	0	-0.01
R-E-GLU-366	0	-3.59	3.55	0	-0.05		L-A-ILE-319	-0.01	-0.62	0.61	0	-0.01
R-E-ASP-379	0	-3.92	3.87	0	-0.05		L-A-GLN-320	0	-0.22	0.22	0	-0.01
R-E-ASP-395	0	-3.71	3.66	0	-0.05		L-A-ALA-322	0	-1.08	1.07	0	-0.01
R-E-GLU-405	0	-3.85	3.8	0	-0.05		L-A-LEU-323	-0.01	-0.54	0.54	0	-0.01
R-E-ILE-661	-0.03	-0.37	0.36	0	-0.05		L-A-VAL-326	0	-1.09	1.08	0	-0.01
R-E-ASP-995	0	-3.72	3.68	0	-0.05		L-A-PHE-328	0	-0.27	0.26	0	-0.01
R-E-GLU-1019	0	-3.93	3.88	0	-0.05		L-A-GLY-330	0	-1.37	1.36	0	-0.01
R-E-ASP-1067	0	-4.39	4.34	0	-0.05		L-A-THR-332	0	-0.99	0.97	0	-0.01
R-E-GLU-367	0	-3.58	3.54	0	-0.04		L-A-TYR-346	0	-0.77	0.76	0	-0.01
R-E-GLU-371	0	-3.47	3.42	0	-0.04		L-A-LEU-348	0	-0.43	0.42	0	-0.01
R-E-GLY-657	-0.07	-1.83	1.86	0	-0.04		L-A-ILE-358	0	-0.43	0.43	0	-0.01
R-E-GLY-710	-0.01	-0.86	0.82	0	-0.04		L-A-ILE-361	0	-0.45	0.45	0	-0.01
R-E-PRO-785	-0.05	0.19	-0.17	0	-0.03		L-A-TYR-363	0	-0.5	0.49	0	-0.01
R-E-PHE-660	-0.09	0.42	-0.35	0	-0.02		L-A-ASN-365	0	-1.08	1.07	0	-0.01
R-E-GLN-41	0	-0.35	0.35	0	-0.01		L-A-VAL-44	-0.08	0.38	-0.3	0	0
R-E-ALA-48	0	-0.31	0.31	0	-0.01		L-A-TYR-71	-0.01	0.38	-0.37	0	0
R-E-SER-52	0	-0.55	0.54	0	-0.01		L-A-LEU-79	-0.01	0.25	-0.24	0	0
R-E-GLY-53	0	-0.33	0.32	0	-0.01		L-A-SER-81	0	0.01	-0.01	0	0
R-E-VAL-54	0	-0.22	0.21	0	-0.01		L-A-PHE-82	-0.01	-0.1	0.11	0	0
R-E-TYR-61	0	0.09	-0.09	0	-0.01		L-A-GLY-84	0	0.55	-0.54	0	0
R-E-ASN-126	0	-0.38	0.37	0	-0.01		L-A-ALA-85	0	-0.18	0.18	0	0
R-E-ILE-159	0	-0.29	0.29	0	-0.01		L-A-VAL-88	-0.01	-1	1	0	0
R-E-LEU-203	0	-0.41	0.4	0	-0.01		L-A-SER-94	0	-0.01	0.01	0	0
R-E-TRP-223	0	-0.56	0.56	0	-0.01		L-A-VAL-97	0	0.28	-0.28	0	0
R-E-LEU-456	0	-0.35	0.35	0	-0.01		L-A-THR-99	0	0.33	-0.33	0	0
R-E-ALA-699	0	-0.3	0.3	0	-0.01		L-A-LEU-105	0	0.5	-0.5	0	0
R-E-ILE-702	-0.01	-0.33	0.33	0	-0.01		L-A-PRO-109	0	0.42	-0.41	0	0
R-E-LEU-706	-0.02	-0.33	0.34	0	-0.01		L-A-LEU-111	0	-0.21	0.21	0	0
R-E-ALA-709	-0.02	-0.48	0.49	0	-0.01		L-A-GLN-112	0	-0.02	0.02	0	0
R-E-TRP-720	-0.05	0.39	-0.35	0	-0.01		L-A-SER-117	0	-0.34	0.33	0	0
R-E-VAL-734	-0.01	-0.59	0.59	0	-0.01		L-A-HIE-121	0	-0.33	0.33	0	0
R-E-ALA-787	-0.01	-0.42	0.42	0	-0.01		L-A-TYR-122	0	-0.2	0.19	0	0
R-E-GLY-791	0	-0.53	0.53	0	-0.01		L-A-TRP-124	0	0.17	-0.17	0	0
R-E-ILE-792	0	-0.29	0.29	0	-0.01		L-A-THR-126	0	-0.1	0.1	0	0
R-E-ILE-816	-0.01	-0.25	0.24	0	-0.01		L-A-PHE-127	0	-0.34	0.34	0	0
R-E-GLN-901	0	-0.4	0.4	0	-0.01		L-A-VAL-128	0	-0.02	0.02	0	0
R-E-PRO-28	0	-0.01	0.01	0	0		L-A-TYR-129	0	-0.36	0.36	0	0
R-E-SER-29	0	-0.07	0.07	0	0		L-A-ILE-130	0	0.22	-0.22	0	0
R-E-ALA-30	0	-0.06	0.06	0	0		L-A-TYR-131	0	-0.24	0.23	0	0
R-E-VAL-31	0	-0.09	0.09	0	0		L-A-ALA-133	0	-0.02	0.02	0	0
R-E-THR-32	0	-0.08	0.08	0	0		L-A-TRP-152	0	0.14	-0.14	0	0
R-E-ILE-33	0	-0.07	0.07	0	0		L-A-GLN-153	0	0.25	-0.25	0	0
R-E-SER-35	0	-0.12	0.12	0	0		L-A-VAL-154	0	-0.08	0.08	0	0
R-E-TRP-36	0	0.01	-0.01	0	0		L-A-THR-155	0	0.15	-0.14	0	0
R-E-VAL-37	0	-0.08	0.08	0	0		L-A-VAL-157	0	0.18	-0.18	0	0
R-E-MET-40	0	-0.15	0.15	0	0		L-A-ASN-158	0	-0.33	0.32	0	0
R-E-LEU-44	0	-0.18	0.18	0	0		L-A-THR-161	0	-0.01	0.01	0	0
R-E-VAL-45	0	-0.27	0.27	0	0		L-A-THR-162	0	0.08	-0.08	0	0
R-E-THR-46	0	-0.29	0.29	0	0		L-A-THR-163	0	0.15	-0.15	0	0
R-E-LEU-47	0	-0.22	0.22	0	0		L-A-TYR-167	0	-0.34	0.34	0	0
R-E-THR-50	0	-0.36	0.37	0	0		L-A-PHE-171	0	-0.27	0.27	0	0
R-E-ASN-55	0	-0.1	0.1	0	0		L-A-GLN-172	0	-0.19	0.18	0	0
R-E-LEU-57	0	-0.04	0.04	0	0		L-A-LEU-174	0	-0.4	0.4	0	0
R-E-VAL-58	0	-0.2	0.19	0	0		L-A-LEU-181	0	-0.08	0.08	0	0
R-E-ILE-60	-0.01	0.07	-0.06	0	0		L-A-VAL-182	0	0.04	-0.04	0	0
R-E-TYR-64	-0.01	-0.13	0.14	0	0		L-A-VAL-183	0	-0.4	0.39	0	0
R-E-GLN-65	0	0.17	-0.17	0	0		L-A-VAL-184	0	-0.09	0.09	0	0
R-E-LEU-67	-0.01	0.15	-0.14	0	0		L-A-ASN-204	0	0.23	-0.22	0	0
R-E-TYR-68	0	0.18	-0.18	0	0		L-A-GLY-205	0	0.08	-0.08	0	0
R-E-THR-69	0	-0.05	0.05	0	0		L-A-ILE-206	0	0.19	-0.19	0	0
R-E-VAL-70	0	0.15	-0.15	0	0		L-A-GLY-207	0	-0.01	0.01	0	0
R-E-PRO-72	0	-0.08	0.08	0	0		L-A-HIE-209	0	-0.15	0.15	0	0
R-E-ASN-73	0	0.04	-0.04	0	0		L-A-TYR-210	0	-0.26	0.26	0	0
R-E-ASN-74	0	-0.09	0.09	0	0		L-A-ILE-211	0	-0.1	0.1	0	0
R-E-ALA-75	0	-0.07	0.07	0	0		L-A-LEU-212	0	0.12	-0.12	0	0
R-E-GLN-77	0	-0.02	0.03	0	0		L-A-ALA-213	0	0.31	-0.3	0	0
R-E-LEU-78	0	-0.04	0.04	0	0		L-A-ASN-214	0	-0.22	0.21	0	0
R-E-VAL-79	0	-0.14	0.14	0	0		L-A-GLY-216	0	0.2	-0.2	0	0
R-E-ILE-81	0	0.07	-0.07	0	0		L-A-PHE-217	0	0.04	-0.04	0	0
R-E-ALA-82	0	-0.04	0.04	0	0		L-A-ILE-220	0	0.22	-0.21	0	0
R-E-ALA-83	0	-0.1	0.1	0	0		L-A-SER-228	0	-0.14	0.14	0	0
R-E-ILE-86	0	-0.07	0.07	0	0		L-A-GLY-229	0	-0.03	0.03	0	0
R-E-LEU-89	0	0.1	-0.1	0	0		L-A-ALA-230	0	0.03	-0.03	0	0
R-E-LEU-90	0	-0.04	0.04	0	0		L-A-VAL-232	0	-0.08	0.08	0	0
R-E-SER-91	0	0.05	-0.05	0	0		L-A-THR-233	0	-0.13	0.13	0	0
R-E-ASN-92	0	0.29	-0.29	0	0		L-A-PHE-235	0	0	0	0	0
R-E-SER-94	0	-0.05	0.05	0	0		L-A-LEU-237	0	-0.26	0.26	0	0
R-E-ALA-96	0	0.13	-0.13	0	0		L-A-TYR-240	0	-0.13	0.13	0	0
R-E-LEU-97	0	0.06	-0.06	0	0		L-A-ALA-285	0	-0.58	0.58	0	0
R-E-VAL-98	0	0.08	-0.08	0	0		L-A-SER-288	0	0.36	-0.36	0	0
R-E-LEU-100	0	0.13	-0.13	0	0		L-A-GLN-292	0	0.28	-0.27	0	0
R-E-ALA-101	0	0.04	-0.04	0	0		L-A-ALA-302	-0.06	-1.6	1.67	0	0
R-E-LEU-102	0	0.08	-0.08	0	0		L-A-CYS-305	-0.01	-1.3	1.31	0	0
R-E-ALA-104	0	0.06	-0.06	0	0		L-A-ALA-307	0	-0.1	0.1	0	0
R-E-VAL-107	0	0.11	-0.11	0	0		L-A-ASN-308	0	-0.05	0.05	0	0
R-E-GLN-108	0	0.12	-0.12	0	0		L-A-GLY-316	0	0.32	-0.31	0	0
R-E-ALA-109	0	0.07	-0.07	0	0		L-A-ILE-317	0	-0.01	0.01	0	0
R-E-ALA-110	0	0.05	-0.05	0	0		L-A-GLN-324	0	0.09	-0.09	0	0
R-E-HIE-111	0	0.01	-0.01	0	0		L-A-GLN-325	0	0.31	-0.3	0	0
R-E-GLN-112	0	-0.17	0.16	0	0		L-A-VAL-335	0	-0.05	0.05	0	0
R-E-TRP-113	0	0.01	-0.01	0	0		L-A-GLN-336	0	-0.11	0.11	0	0
R-E-PHE-117	0	-0.04	0.04	0	0		L-A-PHE-337	0	0.03	-0.03	0	0
R-E-ALA-118	0	-0.06	0.06	0	0		L-A-VAL-350	0	0.06	-0.06	0	0
R-E-SER-119	0	0.04	-0.04	0	0		L-A-ILE-351	0	0	0	0	0
R-E-ASN-120	0	0.05	-0.05	0	0		L-A-MET-353	0	-0.31	0.31	0	0
R-E-VAL-122	0	-0.03	0.03	0	0		L-A-HIE-355	0	-0.15	0.15	0	0
R-E-VAL-123	0	0.04	-0.04	0	0		L-A-GLY-357	0	-0.03	0.03	0	0
R-E-TYR-124	0	-0.02	0.02	0	0		L-A-GLY-362	0	0.14	-0.13	0	0
R-E-TYR-125	0	0.07	-0.07	0	0		L-A-PHE-370	0	-0.2	0.2	0	0
R-E-ALA-127	0	-0.27	0.26	0	0		L-A-VAL-371	0	0.46	-0.45	0	0
R-E-LEU-131	0	0	0	0	0		L-A-PRO-372	0	0.41	-0.4	0	0
R-E-PRO-133	0	0.24	-0.24	0	0		L-A-ASN-2	-0.01	-1.18	1.2	0	0.01
R-E-ASN-136	0	0.15	-0.15	0	0		L-A-SER-47	-0.01	-0.24	0.25	0	0.01
R-E-SER-138	0	-0.13	0.13	0	0		L-A-THR-53	-0.02	1.13	-1.1	0	0.01
R-E-PRO-140	0	-0.01	0.01	0	0		L-A-PHE-60	-0.04	1.33	-1.28	0	0.01
R-E-GLY-141	0	0.03	-0.03	0	0		L-A-ALA-66	-0.02	1.54	-1.51	0	0.01
R-E-SER-142	0	0.03	-0.03	0	0		L-A-PHE-70	-0.02	0.99	-0.95	0	0.01
R-E-GLN-143	0	-0.17	0.17	0	0		L-A-THR-75	-0.01	0.35	-0.33	0	0.01
R-E-ILE-145	0	0.05	-0.05	0	0		L-A-VAL-76	0	0.79	-0.78	0	0.01
R-E-PRO-147	0	-0.18	0.18	0	0		L-A-ASN-77	0	0.72	-0.7	0	0.01
R-E-VAL-148	0	0.43	-0.43	0	0		L-A-MET-78	-0.01	0.23	-0.21	0	0.01
R-E-PHE-149	0	-0.03	0.03	0	0		L-A-THR-80	0	1.24	-1.23	0	0.01
R-E-ILE-150	0	0.4	-0.4	0	0		L-A-CYS-83	0	1.12	-1.11	0	0.01
R-E-ALA-153	0	-0.03	0.03	0	0		L-A-LEU-86	-0.01	0.44	-0.43	0	0.01
R-E-ASN-154	0	0.19	-0.18	0	0		L-A-ILE-91	-0.01	0.77	-0.75	0	0.01
R-E-PHE-155	0	0.2	-0.2	0	0		L-A-THR-92	-0.01	-0.56	0.58	0	0.01
R-E-SER-160	0	0.06	-0.06	0	0		L-A-PHE-95	0	0.87	-0.86	0	0.01
R-E-TYR-161	0	0.33	-0.32	0	0		L-A-ASN-101	0	1.19	-1.17	0	0.01
R-E-GLN-162	0	-0.11	0.11	0	0		L-A-PHE-103	0	1.01	-1	0	0.01
R-E-HIE-163	0	-0.12	0.11	0	0		L-A-GLN-125	0	0.5	-0.49	0	0.01
R-E-ALA-164	0	0.06	-0.06	0	0		L-A-ASN-239	0	0.89	-0.88	0	0.01
R-E-ALA-165	0	0.11	-0.11	0	0		L-A-THR-241	0	0.59	-0.58	0	0.01
R-E-VAL-166	0	-0.05	0.05	0	0		L-A-THR-243	0	0.52	-0.52	0	0.01
R-E-HIE-167	0	0.22	-0.22	0	0		L-A-ILE-244	0	0.88	-0.87	0	0.01
R-E-ILE-168	0	-0.11	0.11	0	0		L-A-PRO-245	0	1.46	-1.44	0	0.01
R-E-PRO-169	0	0.04	-0.04	0	0		L-A-ALA-246	0	1.07	-1.05	0	0.01
R-E-THR-170	0	0	0	0	0		L-A-TYR-270	-0.01	1.44	-1.43	0	0.01
R-E-ILE-172	0	-0.07	0.07	0	0		L-A-THR-271	-0.01	-0.17	0.19	0	0.01
R-E-TYR-173	0	0.09	-0.09	0	0		L-A-GLY-278	-0.01	-0.41	0.42	0	0.01
R-E-GLY-175	0	0.03	-0.03	0	0		L-A-MET-282	-0.02	-0.74	0.78	0	0.01
R-E-SER-176	0	-0.12	0.12	0	0		L-A-ALA-283	-0.01	0.38	-0.37	0	0.01
R-E-THR-177	0	-0.08	0.07	0	0		L-A-PRO-309	0	1.13	-1.12	0	0.01
R-E-ILE-178	0	-0.04	0.04	0	0		L-A-VAL-311	0	0.47	-0.46	0	0.01
R-E-VAL-179	0	-0.05	0.05	0	0		L-A-PRO-312	0	0.75	-0.74	0	0.01
R-E-LEU-180	0	-0.1	0.1	0	0		L-A-GLN-315	-0.01	-0.24	0.26	0	0.01
R-E-ASN-181	0	-0.03	0.03	0	0		L-A-GLY-333	0	1.24	-1.22	0	0.01
R-E-LEU-183	0	-0.06	0.06	0	0		L-A-GLY-341	0	0.42	-0.42	0	0.01
R-E-ASN-184	0	-0.13	0.13	0	0		L-A-THR-344	0	0.51	-0.5	0	0.01
R-E-TRP-185	0	-0.09	0.09	0	0		L-A-ASN-345	0	1.19	-1.18	0	0.01
R-E-THR-186	0	-0.16	0.15	0	0		L-A-THR-347	0	1.14	-1.12	0	0.01
R-E-SER-187	0	-0.15	0.15	0	0		L-A-HIE-349	0	1.05	-1.04	0	0.01
R-E-ALA-188	0	-0.11	0.1	0	0		L-A-TRP-364	0	0.89	-0.88	0	0.01
R-E-LEU-189	0	-0.08	0.08	0	0		L-A-SER-18	-0.09	5.47	-5.36	0	0.02
R-E-VAL-192	0	-0.11	0.11	0	0		L-A-ASN-45	-0.03	-0.44	0.49	0	0.02
R-E-PHE-193	0	-0.07	0.07	0	0		L-A-SER-49	-0.01	1.56	-1.53	0	0.02
R-E-ASN-196	0	0.07	-0.07	0	0		L-A-CYS-57	-0.03	0.11	-0.05	0	0.02
R-E-PRO-201	0	-0.18	0.18	0	0		L-A-GLY-69	-0.01	-0.08	0.11	0	0.02
R-E-SER-202	0	-0.09	0.09	0	0		L-A-CYS-89	0	0.87	-0.85	0	0.02
R-E-LEU-204	0	0.07	-0.07	0	0		L-A-ILE-248	-0.01	1.44	-1.41	0	0.02
R-E-TRP-205	0	0.15	-0.15	0	0		L-A-GLN-250	-0.01	1.17	-1.15	0	0.02
R-E-GLN-206	0	0.09	-0.09	0	0		L-A-ALA-273	0	1.67	-1.64	0	0.02
R-E-VAL-207	0	0.01	-0.01	0	0		L-A-LEU-274	-0.01	0.82	-0.8	0	0.02
R-E-PHE-208	0	-0.1	0.1	0	0		L-A-VAL-279	-0.04	-0.15	0.21	0	0.02
R-E-GLY-209	0	0.03	-0.03	0	0		L-A-VAL-281	-0.01	0.02	0	0	0.02
R-E-SER-210	0	-0.02	0.02	0	0		L-A-ILE-294	-0.01	1.18	-1.16	0	0.02
R-E-ALA-211	0	-0.02	0.02	0	0		L-A-SER-297	-0.01	-0.99	1.02	0	0.02
R-E-THR-212	0	0.01	-0.01	0	0		L-A-LEU-306	-0.01	1.01	-0.97	0	0.02
R-E-GLY-213	0	-0.06	0.06	0	0		L-A-ASN-334	0	1.2	-1.18	0	0.02
R-E-LEU-214	0	0.07	-0.06	0	0		L-A-PRO-4	-0.1	-2.62	2.75	0	0.03
R-E-ALA-215	0	-0.05	0.05	0	0		L-A-GLN-19	-0.04	1.36	-1.29	0	0.03
R-E-TYR-217	0	-0.05	0.04	0	0		L-A-ALA-27	-0.06	-0.99	1.09	0	0.03
R-E-TYR-218	0	-0.03	0.03	0	0		L-A-PRO-35	-0.06	-2.13	2.21	0	0.03
R-E-PRO-219	0	0.04	-0.04	0	0		L-A-PHE-50	-0.03	1.32	-1.26	0	0.03
R-E-ALA-220	0	-0.31	0.31	0	0		L-A-VAL-64	-0.06	-0.95	1.04	0	0.03
R-E-SER-221	0	0.32	-0.32	0	0		L-A-HIE-87	0	1.8	-1.77	0	0.03
R-E-PRO-222	0	-0.04	0.04	0	0		L-A-MET-249	-0.01	2.44	-2.4	0	0.03
R-E-VAL-224	0	0.11	-0.11	0	0		L-A-GLN-287	-0.01	0.43	-0.39	0	0.03
R-E-ASN-226	0	-0.01	0.01	0	0		L-A-ILE-296	-0.02	0.9	-0.86	0	0.03
R-E-SER-227	0	0.36	-0.36	0	0		L-A-GLY-303	-0.01	0.53	-0.49	0	0.03
R-E-THR-229	0	0.26	-0.26	0	0		L-A-ASN-338	0	2.35	-2.32	0	0.03
R-E-PRO-230	0	-0.21	0.2	0	0		L-A-TRP-252	-0.03	2.14	-2.07	0	0.04
R-E-ASN-231	0	0.2	-0.2	0	0		L-A-SER-272	-0.01	2.02	-1.97	0	0.04
R-E-ILE-233	0	-0.05	0.04	0	0		L-A-GLN-30	-0.09	-1.3	1.45	0	0.05
R-E-LEU-235	0	0.08	-0.08	0	0		L-A-THR-254	-0.02	0.67	-0.6	0	0.05
R-E-TYR-236	0	0.17	-0.17	0	0		L-A-THR-275	-0.02	-0.72	0.81	0	0.06
R-E-VAL-238	0	0	0	0	0		L-A-GLY-63	-0.03	1.37	-1.27	0	0.07
R-E-PRO-242	0	0.15	-0.15	0	0		L-A-GLN-251	-0.02	1.9	-1.8	0	0.07
R-E-TRP-243	0	0.24	-0.24	0	0		L-A-GLN-59	-0.19	1.82	-1.55	0	0.08
R-E-TYR-244	0	0.04	-0.04	0	0		L-A-PHE-3	-0.04	0.43	-0.31	0	0.09
R-E-ILE-245	0	0.13	-0.12	0	0		L-A-GLY-10	-0.05	0.67	-0.52	0	0.1
R-E-GLN-246	0	0.02	-0.02	0	0		L-A-GLY-300	-0.02	0.81	-0.68	0	0.11
R-E-GLY-247	0	0.08	-0.08	0	0		L-A-SER-257	-0.05	0.57	-0.38	0	0.13
R-E-ALA-248	0	0.08	-0.08	0	0		L-A-SER-255	-0.06	0.3	-0.09	0	0.15
R-E-ALA-249	0	-0.02	0.02	0	0		L-A-LEU-31	-0.26	1.71	-1.26	-0.03	0.16
R-E-SER-250	0	0.05	-0.05	0	0		L-A-SER-61	-0.06	-1.12	1.34	0	0.16
R-E-PRO-251	0	0.1	-0.1	0	0		L-A-THR-261	-0.41	-4.47	5.09	-0.01	0.19
R-E-MET-254	0	0	0	0	0		L-A-ASN-301	-0.05	1.2	-0.96	0	0.19
R-E-LEU-255	0	0.01	-0.02	0	0		L-A-GLN-8	-0.33	-3.88	4.46	-0.05	0.2
R-E-ILE-256	0	0.04	-0.04	0	0		L-A-SER-58	-0.19	-0.44	0.87	-0.01	0.24
R-E-LEU-257	0	-0.06	0.06	0	0		L-A-LEU-37	-0.26	2.56	-2.05	0	0.25
R-E-VAL-258	0	0.02	-0.02	0	0		L-A-ASN-15	-0.2	4.7	-4.14	0	0.36
R-E-VAL-260	0	0	0	0	0		L-A-SER-29	-0.43	2.55	-1.65	-0.06	0.41
R-E-SER-261	0	-0.06	0.05	0	0		L-A-GLN-40	-0.83	-2.92	4.31	-0.16	0.41
R-E-GLY-262	0	-0.03	0.03	0	0		L-A-HIE-21	-1.32	10.66	-8.72	-0.07	0.55
R-E-SER-263	0	0	0	0	0		L-A-GLU-179	0	47.58	-46.99	0	0.59
R-E-VAL-264	0	-0.03	0.03	0	0		L-A-ASP-173	0	48.41	-47.8	0	0.61
R-E-SER-265	0	-0.02	0.02	0	0		L-A-GLU-175	0	48.88	-48.27	0	0.61
R-E-GLY-266	0	-0.03	0.03	0	0		L-A-GLU-165	0	51.48	-50.84	0	0.64
R-E-LEU-267	0	-0.08	0.08	0	0		L-A-GLU-227	0	52.47	-51.82	0	0.66
R-E-THR-268	0	-0.08	0.08	0	0		L-A-ASP-120	0	53.17	-52.5	0	0.67
R-E-LEU-269	0	-0.06	0.06	0	0		L-A-GLU-149	0	54.01	-53.33	0	0.68
R-E-LEU-271	0	-0.1	0.1	0	0		L-A-GLU-202	0	55.37	-54.68	0	0.69
R-E-ILE-272	0	-0.09	0.09	0	0		L-A-GLU-352	0	56.25	-55.54	0	0.7
R-E-THR-274	0	-0.03	0.03	0	0		L-A-ALA-373	0	55.9	-55.2	0	0.7
R-E-SER-275	0	-0.12	0.12	0	0		L-A-ASP-145	0	57.06	-56.35	0	0.71
R-E-VAL-276	0	-0.06	0.06	0	0		L-A-GLU-164	0	57.11	-56.4	0	0.71
R-E-SER-277	0	-0.02	0.02	0	0		L-A-ASP-356	0	58.07	-57.35	0	0.73
R-E-MET-279	0	-0.11	0.11	0	0		L-A-GLU-113	0	59.88	-59.13	0	0.75
R-E-LEU-280	0	-0.07	0.07	0	0		L-A-ASP-368	0	60.41	-59.66	0	0.76
R-E-THR-282	0	0.01	-0.01	0	0		L-A-ASP-367	0	64.7	-63.89	0	0.81
R-E-LEU-283	0	-0.08	0.08	0	0		L-A-ASP-185	0	65.42	-64.6	0	0.82
R-E-SER-284	0	0.13	-0.13	0	0		L-A-ASP-98	0	66.17	-65.35	0	0.83
R-E-PHE-288	0	-0.01	0.01	0	0		L-A-ASP-221	0	66.56	-65.73	0	0.83
R-E-VAL-289	0	-0.01	0.01	0	0		L-A-GLU-366	0	68.39	-67.53	0	0.85
R-E-ASN-290	0	-0.1	0.1	0	0		L-A-ASP-132	0	68.7	-67.84	0	0.86
R-E-VAL-291	0	-0.01	0.01	0	0		L-A-ASP-134	0	70.89	-70.01	0	0.89
R-E-ALA-292	0	-0.03	0.03	0	0		L-A-GLU-110	0	72.55	-71.64	0	0.9
R-E-SER-293	0	0	0	0	0		L-A-GLU-339	0	72.63	-71.72	0	0.91
R-E-PHE-294	0	-0.03	0.03	0	0		L-A-ASP-242	0	73.63	-72.71	0	0.92
R-E-ASN-295	0	-0.06	0.06	0	0		L-A-GLU-187	0	75.06	-74.12	0	0.94
R-E-SER-296	0	0	0	0	0		L-A-ASP-259	-0.88	83.66	-81.31	-0.53	0.94
R-E-ASN-297	0	0.01	-0.01	0	0		L-A-GLU-72	0	77.94	-76.96	0	0.97
R-E-ALA-298	0	0.04	-0.04	0	0		L-A-ASP-219	0	77.52	-76.55	0	0.97
R-E-GLN-299	0	0.07	-0.07	0	0		L-A-GLU-329	0	77.34	-76.37	0	0.97
R-E-VAL-301	0	0.03	-0.02	0	0		L-A-GLU-189	-0.01	78.68	-77.68	0	0.99
R-E-SER-302	0	0.1	-0.1	0	0		L-A-ASP-277	-0.01	91.13	-90.03	0	1.09
R-E-CYS-303	0	0.04	-0.04	0	0		L-A-ASP-48	-0.01	85.59	-84.44	0	1.14
R-E-PHE-304	0	0.04	-0.04	0	0		L-A-ASP-318	0	93.11	-91.94	0	1.16
R-E-GLN-305	0	0.04	-0.04	0	0		L-A-ASP-264	-0.02	90.6	-89.37	0	1.2
R-E-HIE-306	0	-0.03	0.03	0	0		L-A-GLU-284	-0.01	96.81	-95.6	0	1.2
R-E-LEU-307	0	0.02	-0.02	0	0		L-A-GLU-20	-0.06	100.69	-99.4	0	1.23
R-E-VAL-308	0	0.03	-0.03	0	0		L-A-ASP-304	-0.02	99.91	-98.58	0	1.31
R-E-GLN-309	0	0.02	-0.01	0	0		L-A-GLU-51	-0.05	95.1	-93.66	0	1.39
R-E-ALA-310	0	-0.05	0.05	0	0		L-A-ASP-295	-0.01	112.11	-110.67	0	1.44
R-E-ASN-311	0	0.09	-0.09	0	0		L-A-ASP-256	-0.07	107.93	-106.34	0	1.53
R-E-VAL-312	0	0.12	-0.12	0	0		L-A-GLU-33	-0.06	114.09	-112.48	0	1.54
R-E-ASN-314	0	0.06	-0.06	0	0
R-E-VAL-317	0	0.03	-0.03	0	0
R-E-LEU-318	0	0.08	-0.08	0	0
R-E-ALA-321	0	0.05	-0.04	0	0
R-E-VAL-322	0	0.09	-0.09	0	0
R-E-ASN-323	0	0.03	-0.03	0	0
R-E-ASN-324	0	0.02	-0.02	0	0
R-E-ILE-325	0	-0.06	0.06	0	0
R-E-THR-326	0	-0.01	0.01	0	0
R-E-ALA-327	0	0.01	-0.01	0	0
R-E-GLY-329	0	-0.02	0.02	0	0
R-E-ILE-330	0	-0.03	0.04	0	0
R-E-THR-331	0	0.05	-0.05	0	0
R-E-TYR-333	0	-0.05	0.05	0	0
R-E-GLY-336	0	-0.02	0.02	0	0
R-E-PHE-337	0	-0.05	0.05	0	0
R-E-SER-338	0	-0.04	0.04	0	0
R-E-PHE-339	0	-0.02	0.01	0	0
R-E-ALA-340	0	-0.03	0.03	0	0
R-E-PHE-341	0	-0.05	0.05	0	0
R-E-GLN-343	0	-0.09	0.09	0	0
R-E-LEU-344	0	-0.03	0.03	0	0
R-E-LEU-345	0	-0.01	0.01	0	0
R-E-ASN-346	0	-0.06	0.06	0	0
R-E-TYR-347	0	-0.01	0.01	0	0
R-E-ASN-348	0	-0.02	0.01	0	0
R-E-VAL-349	0	0.07	-0.06	0	0
R-E-SER-350	0	0.03	-0.03	0	0
R-E-ALA-352	0	-0.04	0.04	0	0
R-E-ASN-353	0	0.09	-0.09	0	0
R-E-CYS-354	0	0.12	-0.12	0	0
R-E-ASN-355	0	0.07	-0.07	0	0
R-E-ILE-357	0	-0.01	0.01	0	0
R-E-ILE-358	0	-0.01	0.01	0	0
R-E-MET-359	0	0.04	-0.04	0	0
R-E-LEU-360	0	-0.02	0.02	0	0
R-E-PHE-361	0	0.03	-0.03	0	0
R-E-THR-362	0	-0.06	0.06	0	0
R-E-GLY-364	0	-0.02	0.02	0	0
R-E-GLY-365	0	-0.05	0.05	0	0
R-E-ALA-369	0	-0.02	0.02	0	0
R-E-GLN-370	0	-0.07	0.06	0	0
R-E-ILE-372	0	0.01	-0.01	0	0
R-E-PHE-373	0	-0.02	0.02	0	0
R-E-ASN-374	0	-0.02	0.02	0	0
R-E-TYR-376	0	0.01	-0.01	0	0
R-E-ASN-377	0	-0.02	0.02	0	0
R-E-VAL-382	0	0.03	-0.03	0	0
R-E-VAL-384	0	0.02	-0.02	0	0
R-E-PHE-385	0	0.03	-0.03	0	0
R-E-THR-386	0	-0.06	0.06	0	0
R-E-PHE-387	0	0.02	-0.01	0	0
R-E-SER-388	0	-0.02	0.02	0	0
R-E-VAL-389	0	0.07	-0.07	0	0
R-E-GLY-390	0	0	0	0	0
R-E-GLN-391	0	-0.04	0.04	0	0
R-E-HIE-392	0	0.02	-0.02	0	0
R-E-ASN-393	0	0	0	0	0
R-E-TYR-394	0	-0.04	0.04	0	0
R-E-GLY-397	0	-0.05	0.04	0	0
R-E-PRO-398	0	-0.02	0.02	0	0
R-E-ILE-399	0	-0.02	0.02	0	0
R-E-GLN-400	0	0.01	-0.01	0	0
R-E-TRP-401	0	-0.04	0.04	0	0
R-E-MET-402	0	-0.02	0.02	0	0
R-E-ALA-403	0	-0.01	0.01	0	0
R-E-CYS-404	0	-0.05	0.05	0	0
R-E-ASN-406	0	0	0	0	0
R-E-GLY-408	0	0.04	-0.04	0	0
R-E-TYR-409	0	0.01	-0.01	0	0
R-E-TYR-410	0	-0.05	0.04	0	0
R-E-TYR-411	0	0.05	-0.05	0	0
R-E-ILE-413	0	0.02	-0.02	0	0
R-E-PRO-414	0	0.04	-0.04	0	0
R-E-SER-415	0	0.01	-0.01	0	0
R-E-ILE-416	0	0.06	-0.06	0	0
R-E-GLY-417	0	-0.03	0.03	0	0
R-E-ALA-418	0	-0.07	0.07	0	0
R-E-ILE-419	0	0	0	0	0
R-E-ILE-421	0	-0.04	0.04	0	0
R-E-ASN-422	0	0	0	0	0
R-E-THR-423	0	-0.05	0.05	0	0
R-E-GLN-424	0	0.07	-0.07	0	0
R-E-TYR-426	0	0.03	-0.03	0	0
R-E-LEU-427	0	0.07	-0.07	0	0
R-E-VAL-429	0	0.02	-0.02	0	0
R-E-LEU-430	0	0.03	-0.03	0	0
R-E-GLY-431	0	0	0.01	0	0
R-E-PRO-433	0	0.03	-0.03	0	0
R-E-MET-434	0	0.02	-0.02	0	0
R-E-VAL-435	0	-0.02	0.02	0	0
R-E-LEU-436	0	0	0	0	0
R-E-ALA-437	0	0.04	-0.04	0	0
R-E-GLY-438	0	-0.05	0.04	0	0
R-E-ALA-441	0	-0.05	0.05	0	0
R-E-GLN-443	0	0.02	-0.02	0	0
R-E-VAL-444	0	0.01	-0.01	0	0
R-E-GLN-445	0	0.01	-0.01	0	0
R-E-TRP-446	0	0.05	-0.05	0	0
R-E-THR-447	0	-0.1	0.1	0	0
R-E-ASN-448	0	-0.23	0.23	0	0
R-E-VAL-449	0	0.17	-0.16	0	0
R-E-TYR-450	0	-0.09	0.09	0	0
R-E-LEU-451	0	0.21	-0.21	0	0
R-E-ALA-453	0	0.06	-0.06	0	0
R-E-LEU-454	0	-0.2	0.2	0	0
R-E-GLY-457	0	0.02	-0.02	0	0
R-E-LEU-458	0	-0.27	0.27	0	0
R-E-VAL-459	0	-0.03	0.03	0	0
R-E-ILE-460	0	-0.21	0.21	0	0
R-E-THR-461	0	0.13	-0.13	0	0
R-E-GLY-462	0	-0.09	0.09	0	0
R-E-THR-463	0	0.07	-0.07	0	0
R-E-LEU-464	0	-0.09	0.08	0	0
R-E-PRO-465	0	-0.06	0.06	0	0
R-E-VAL-466	0	0	0	0	0
R-E-PHE-467	0	-0.07	0.07	0	0
R-E-ASN-468	0	0.09	-0.09	0	0
R-E-ILE-469	0	0.05	-0.05	0	0
R-E-THR-470	0	0.05	-0.04	0	0
R-E-GLY-471	0	0.02	-0.02	0	0
R-E-GLN-472	0	0.01	-0.02	0	0
R-E-PHE-473	0	0.03	-0.03	0	0
R-E-ASN-475	0	0.04	-0.04	0	0
R-E-THR-477	0	0	0	0	0
R-E-ASN-478	0	0.03	-0.03	0	0
R-E-LEU-479	0	0.01	-0.01	0	0
R-E-ASN-481	0	-0.02	0.02	0	0
R-E-GLN-482	0	-0.03	0.03	0	0
R-E-LEU-483	0	0.03	-0.03	0	0
R-E-ILE-484	0	0.08	-0.08	0	0
R-E-LEU-485	0	-0.01	0.01	0	0
R-E-GLY-486	0	0.11	-0.11	0	0
R-E-VAL-487	0	-0.01	0.01	0	0
R-E-MET-488	0	0.1	-0.1	0	0
R-E-GLY-489	0	0.02	-0.02	0	0
R-E-VAL-490	0	0.11	-0.11	0	0
R-E-VAL-492	0	0.11	-0.11	0	0
R-E-SER-493	0	0.25	-0.25	0	0
R-E-LEU-494	0	0.02	-0.02	0	0
R-E-ILE-497	0	-0.03	0.03	0	0
R-E-LEU-500	0	-0.07	0.07	0	0
R-E-THR-501	0	-0.35	0.34	0	0
R-E-PRO-502	0	0.01	-0.01	0	0
R-E-PHE-504	0	0.01	-0.01	0	0
R-E-THR-505	0	-0.05	0.05	0	0
R-E-LEU-506	0	-0.31	0.3	0	0
R-E-CYS-507	0	0.15	-0.15	0	0
R-E-PRO-508	0	0.12	-0.12	0	0
R-E-ASN-509	0	-0.12	0.12	0	0
R-E-GLY-510	0	-0.27	0.27	0	0
R-E-TYR-511	0	0.12	-0.12	0	0
R-E-TYR-512	0	-0.03	0.03	0	0
R-E-PHE-513	0	0	0.01	0	0
R-E-ALA-514	0	-0.09	0.09	0	0
R-E-ILE-515	0	-0.05	0.05	0	0
R-E-PRO-517	0	0.06	-0.06	0	0
R-E-ASN-518	0	0.22	-0.22	0	0
R-E-GLY-519	0	-0.01	0.01	0	0
R-E-TYR-520	0	0.09	-0.08	0	0
R-E-VAL-521	0	-0.03	0.03	0	0
R-E-LEU-522	0	-0.16	0.16	0	0
R-E-LEU-523	0	0.23	-0.23	0	0
R-E-HIE-524	0	-0.23	0.23	0	0
R-E-PRO-525	0	-0.22	0.22	0	0
R-E-ASN-526	0	-0.1	0.1	0	0
R-E-LEU-527	0	-0.17	0.17	0	0
R-E-GLN-528	0	0.16	-0.15	0	0
R-E-PRO-529	0	0.03	-0.03	0	0
R-E-PRO-531	0	-0.14	0.14	0	0
R-E-ILE-532	0	-0.04	0.04	0	0
R-E-GLY-533	0	0.02	-0.02	0	0
R-E-VAL-534	0	0.05	-0.05	0	0
R-E-GLY-535	0	-0.13	0.13	0	0
R-E-ILE-536	0	0.04	-0.04	0	0
R-E-PRO-537	0	0.1	-0.1	0	0
R-E-PRO-556	0	0	0	0	0
R-E-VAL-557	0	-0.04	0.04	0	0
R-E-THR-558	0	0.03	-0.03	0	0
R-E-LEU-559	0	0.03	-0.03	0	0
R-E-PHE-561	0	-0.14	0.14	0	0
R-E-LEU-562	0	0	0	0	0
R-E-ALA-564	0	-0.13	0.13	0	0
R-E-LEU-566	0	0	0	0	0
R-E-ASN-568	0	-0.22	0.21	0	0
R-E-ILE-570	0	0.04	-0.04	0	0
R-E-VAL-572	0	-0.07	0.07	0	0
R-E-ILE-574	0	0.05	-0.05	0	0
R-E-ASN-576	0	-0.15	0.15	0	0
R-E-MET-578	0	0.03	-0.03	0	0
R-E-ILE-579	0	0	0	0	0
R-E-GLY-581	0	0.06	-0.06	0	0
R-E-SER-583	0	0.02	-0.02	0	0
R-E-GLY-584	0	-0.11	0.11	0	0
R-E-THR-587	0	0.04	-0.04	0	0
R-E-PHE-588	0	-0.11	0.11	0	0
R-E-THR-590	0	-0.13	0.13	0	0
R-E-LEU-591	0	-0.05	0.04	0	0
R-E-VAL-592	0	0.09	-0.09	0	0
R-E-SER-594	0	0.21	-0.21	0	0
R-E-GLN-595	0	0.21	-0.21	0	0
R-E-TYR-599	0	-0.21	0.21	0	0
R-E-ILE-600	0	0	0	0	0
R-E-GLY-603	0	0.25	-0.24	0	0
R-E-ASN-604	0	-0.27	0.27	0	0
R-E-THR-606	0	-0.17	0.17	0	0
R-E-TYR-607	0	0.08	-0.08	0	0
R-E-THR-608	0	-0.14	0.14	0	0
R-E-TRP-609	0	-0.01	0.01	0	0
R-E-THR-610	0	-0.14	0.14	0	0
R-E-PRO-611	0	-0.08	0.08	0	0
R-E-VAL-612	0	0.06	-0.06	0	0
R-E-ASN-613	0	0.01	-0.01	0	0
R-E-GLY-614	0	-0.06	0.06	0	0
R-E-THR-615	0	0.16	-0.16	0	0
R-E-TYR-617	0	0.11	-0.1	0	0
R-E-SER-618	0	-0.04	0.04	0	0
R-E-LEU-619	0	0.19	-0.19	0	0
R-E-ALA-620	0	-0.11	0.11	0	0
R-E-LEU-621	0	0.18	-0.18	0	0
R-E-VAL-622	0	-0.11	0.11	0	0
R-E-LEU-623	0	0.16	-0.16	0	0
R-E-PRO-624	0	-0.03	0.03	0	0
R-E-THR-625	0	-0.14	0.13	0	0
R-E-TYR-626	0	-0.18	0.18	0	0
R-E-SER-627	0	-0.16	0.16	0	0
R-E-PHE-628	0	-0.01	0.01	0	0
R-E-TYR-629	0	-0.03	0.03	0	0
R-E-TYR-630	0	0.18	-0.17	0	0
R-E-ILE-631	0	-0.13	0.13	0	0
R-E-LEU-635	-0.01	0.16	-0.14	0	0
R-E-PRO-663	-0.01	0.65	-0.64	0	0
R-E-TYR-666	-0.01	0.53	-0.52	0	0
R-E-CYS-667	-0.01	-0.26	0.27	0	0
R-E-ASN-668	0	-0.13	0.14	0	0
R-E-PHE-686	-0.06	0.51	-0.44	0	0
R-E-PRO-692	-0.01	0.49	-0.48	0	0
R-E-PRO-695	0	0.09	-0.09	0	0
R-E-CYS-697	-0.01	0.16	-0.15	0	0
R-E-ASN-698	0	0.08	-0.08	0	0
R-E-ASN-703	-0.01	-0.66	0.67	0	0
R-E-LEU-707	-0.01	-0.28	0.29	0	0
R-E-PHE-711	-0.01	-0.12	0.13	0	0
R-E-TRP-752	-0.06	0.13	-0.07	0	0
R-E-TYR-759	0	0.49	-0.49	0	0
R-E-SER-762	0	0.29	-0.29	0	0
R-E-PHE-763	0	0.39	-0.39	0	0
R-E-TYR-764	0	0.39	-0.38	0	0
R-E-LEU-768	0	0.26	-0.25	0	0
R-E-ASN-770	0	-0.11	0.11	0	0
R-E-ASN-772	0	-0.29	0.28	0	0
R-E-TYR-773	0	0.12	-0.12	0	0
R-E-VAL-774	0	-0.14	0.14	0	0
R-E-PHE-775	0	-0.04	0.04	0	0
R-E-THR-776	0	-0.07	0.07	0	0
R-E-ALA-777	0	-0.33	0.33	0	0
R-E-PRO-778	0	0.25	-0.24	0	0
R-E-TYR-779	-0.01	0.09	-0.08	0	0
R-E-PHE-780	0	-0.28	0.28	0	0
R-E-SER-790	-0.01	-0.79	0.8	0	0
R-E-VAL-794	0	-0.42	0.42	0	0
R-E-SER-795	0	0.19	-0.18	0	0
R-E-ALA-797	0	0.22	-0.21	0	0
R-E-VAL-798	0	-0.12	0.12	0	0
R-E-ILE-800	0	0.08	-0.08	0	0
R-E-TYR-801	0	0.05	-0.05	0	0
R-E-ILE-802	0	0.1	-0.1	0	0
R-E-GLN-803	0	-0.01	0.01	0	0
R-E-GLY-804	0	0.07	-0.07	0	0
R-E-LEU-806	0	0.01	-0.01	0	0
R-E-LEU-807	0	0.19	-0.18	0	0
R-E-PRO-809	0	-0.2	0.2	0	0
R-E-VAL-811	0	-0.38	0.38	0	0
R-E-GLY-813	0	-0.3	0.3	0	0
R-E-VAL-818	0	0.26	-0.25	0	0
R-E-TRP-821	0	0.14	-0.14	0	0
R-E-ILE-822	0	0.09	-0.08	0	0
R-E-ASN-824	0	0.38	-0.37	0	0
R-E-PHE-825	0	0.1	-0.1	0	0
R-E-THR-826	0	0.01	-0.01	0	0
R-E-THR-828	0	0.08	-0.08	0	0
R-E-SER-829	0	0.01	-0.01	0	0
R-E-ILE-830	0	0.06	-0.06	0	0
R-E-ARG-831	0	-0.04	0.04	0	0
R-E-CYS-850	0	0.06	-0.06	0	0
R-E-VAL-851	0	0.13	-0.12	0	0
R-E-ILE-852	0	0.01	-0.01	0	0
R-E-LEU-853	0	0.04	-0.04	0	0
R-E-GLY-856	0	0.06	-0.06	0	0
R-E-GLY-857	0	0.12	-0.12	0	0
R-E-PHE-858	0	0.06	-0.06	0	0
R-E-LEU-859	0	-0.22	0.22	0	0
R-E-LEU-860	0	-0.11	0.11	0	0
R-E-MET-861	0	-0.06	0.06	0	0
R-E-ALA-862	0	-0.09	0.09	0	0
R-E-ASN-863	0	-0.06	0.06	0	0
R-E-HIE-864	0	-0.03	0.03	0	0
R-E-TYR-867	0	-0.12	0.12	0	0
R-E-THR-868	0	-0.25	0.25	0	0
R-E-ASN-869	0	-0.12	0.12	0	0
R-E-GLN-870	0	-0.14	0.14	0	0
R-E-ILE-871	0	-0.08	0.08	0	0
R-E-GLY-872	0	-0.09	0.09	0	0
R-E-PHE-874	0	0.06	-0.06	0	0
R-E-PHE-875	0	0.09	-0.09	0	0
R-E-GLY-876	0	0.12	-0.11	0	0
R-E-ILE-878	0	0.13	-0.13	0	0
R-E-PRO-880	0	-0.04	0.04	0	0
R-E-SER-881	0	-0.05	0.05	0	0
R-E-LEU-882	0	0.05	-0.05	0	0
R-E-MET-883	0	0	0	0	0
R-E-HIE-885	0	-0.09	0.09	0	0
R-E-LEU-886	0	0.04	-0.04	0	0
R-E-VAL-887	0	-0.02	0.02	0	0
R-E-ASN-888	0	0.03	-0.03	0	0
R-E-ILE-889	0	-0.01	0	0	0
R-E-SER-890	0	-0.03	0.02	0	0
R-E-VAL-891	0	-0.08	0.08	0	0
R-E-TYR-892	0	0.21	-0.2	0	0
R-E-ALA-893	0	-0.06	0.06	0	0
R-E-PHE-894	0	0.08	-0.08	0	0
R-E-ASN-895	0	-0.15	0.14	0	0
R-E-SER-897	0	0.05	-0.05	0	0
R-E-TYR-898	0	-0.04	0.04	0	0
R-E-TYR-900	0	0.12	-0.12	0	0
R-E-SER-902	0	0.07	-0.07	0	0
R-E-VAL-903	0	-0.05	0.05	0	0
R-E-CYS-904	0	-0.25	0.24	0	0
R-E-PRO-906	0	0	0	0	0
R-E-GLY-907	0	0.03	-0.03	0	0
R-E-ALA-908	0	0.05	-0.05	0	0
R-E-GLN-972	0	-0.27	0.27	0	0
R-E-SER-973	0	0.19	-0.19	0	0
R-E-CYS-974	0	-0.22	0.21	0	0
R-E-ILE-975	0	0	0	0	0
R-E-THR-976	0	-0.07	0.06	0	0
R-E-GLN-978	0	0.05	-0.05	0	0
R-E-THR-979	0	-0.12	0.12	0	0
R-E-TYR-981	0	-0.13	0.13	0	0
R-E-PHE-982	0	0.08	-0.08	0	0
R-E-PHE-983	0	-0.07	0.07	0	0
R-E-ASN-985	0	-0.12	0.12	0	0
R-E-SER-987	0	-0.12	0.12	0	0
R-E-SER-989	0	-0.08	0.08	0	0
R-E-PHE-990	0	-0.01	0.01	0	0
R-E-SER-991	0	-0.08	0.08	0	0
R-E-GLY-992	0	-0.03	0.03	0	0
R-E-VAL-993	0	0	0	0	0
R-E-LEU-994	0	0.03	-0.03	0	0
R-E-CYS-996	0	-0.04	0.04	0	0
R-E-GLY-997	0	-0.01	0.01	0	0
R-E-ASN-998	0	0.05	-0.05	0	0
R-E-CYS-999	0	-0.01	0.01	0	0
R-E-SER-1000	0	0.01	-0.01	0	0
R-E-ILE-1002	0	0.01	-0.01	0	0
R-E-PHE-1003	0	0.06	-0.06	0	0
R-E-HIE-1004	0	0.09	-0.09	0	0
R-E-GLY-1005	0	0.09	-0.08	0	0
R-E-LEU-1008	0	-0.07	0.07	0	0
R-E-MET-1009	0	-0.14	0.14	0	0
R-E-ASN-1010	0	-0.14	0.14	0	0
R-E-THR-1011	0	0.11	-0.11	0	0
R-E-ASN-1012	0	0.01	-0.01	0	0
R-E-LEU-1013	0	0.07	-0.07	0	0
R-E-ILE-1014	0	-0.12	0.12	0	0
R-E-PHE-1015	0	-0.03	0.03	0	0
R-E-ILE-1016	0	-0.03	0.03	0	0
R-E-MET-1017	0	0.02	-0.01	0	0
R-E-VAL-1018	0	0.03	-0.03	0	0
R-E-SER-1020	0	-0.06	0.06	0	0
R-E-GLY-1022	0	0.07	-0.07	0	0
R-E-THR-1023	0	0.02	-0.02	0	0
R-E-CYS-1024	0	-0.09	0.09	0	0
R-E-PRO-1025	0	-0.01	0	0	0
R-E-CYS-1026	0	-0.02	0.01	0	0
R-E-THR-1028	0	-0.03	0.03	0	0
R-E-LEU-1030	0	0.01	0	0	0
R-E-LEU-1031	0	-0.07	0.07	0	0
R-E-ILE-1032	0	-0.02	0.02	0	0
R-E-GLN-1033	0	-0.24	0.24	0	0
R-E-ALA-1034	0	0.16	-0.16	0	0
R-E-GLN-1036	0	0.03	-0.03	0	0
R-E-THR-1037	0	0.06	-0.05	0	0
R-E-SER-1038	0	-0.18	0.18	0	0
R-E-GLY-1040	0	0.08	-0.08	0	0
R-E-PRO-1041	0	-0.03	0.03	0	0
R-E-ASN-1042	0	-0.04	0.04	0	0
R-E-PRO-1043	0	0.03	-0.03	0	0
R-E-CYS-1044	0	0.02	-0.02	0	0
R-E-MET-1046	0	-0.01	0.01	0	0
R-E-VAL-1047	0	-0.01	0.01	0	0
R-E-GLN-1049	0	0.07	-0.07	0	0
R-E-PRO-1050	0	0.09	-0.09	0	0
R-E-TYR-1052	0	-0.15	0.15	0	0
R-E-GLY-1055	0	0.06	-0.05	0	0
R-E-PRO-1056	0	0.09	-0.08	0	0
R-E-VAL-1058	0	-0.04	0.04	0	0
R-E-CYS-1059	0	0.09	-0.09	0	0
R-E-PHE-1060	0	-0.05	0.05	0	0
R-E-ASN-1062	0	0.05	-0.04	0	0
R-E-ASN-1063	0	0.1	-0.1	0	0
R-E-VAL-1064	0	0.02	-0.02	0	0
R-E-LEU-1065	0	0.03	-0.03	0	0
R-E-TYR-1068	0	0.01	-0.01	0	0
R-E-THR-1069	0	-0.02	0.01	0	0
R-E-CYS-1071	0	-0.01	0.01	0	0
R-E-ALA-51	0	-0.35	0.36	0	0.01
R-E-GLN-56	0	0.37	-0.36	0	0.01
R-E-GLY-156	0	0.05	-0.04	0	0.01
R-E-GLN-158	0	0.8	-0.78	0	0.01
R-E-ALA-633	0	-0.01	0.02	0	0.01
R-E-ALA-662	-0.01	-0.5	0.52	0	0.01
R-E-ASN-694	0	-0.24	0.25	0	0.01
R-E-SER-696	0	0.44	-0.42	0	0.01
R-E-LEU-701	0	0.02	-0.01	0	0.01
R-E-TYR-719	-0.02	0.35	-0.32	0	0.01
R-E-ILE-726	-0.01	-0.29	0.31	0	0.01
R-E-GLY-728	0	0.01	0.01	0	0.01
R-E-PHE-733	-0.01	0.56	-0.53	0	0.01
R-E-VAL-735	-0.01	0.26	-0.25	0	0.01
R-E-THR-736	-0.01	-0.38	0.4	0	0.01
R-E-GLY-738	0	-0.09	0.11	0	0.01
R-E-GLY-739	0	-0.44	0.46	0	0.01
R-E-ILE-740	-0.02	0.79	-0.77	0	0.01
R-E-PRO-756	-0.02	0.48	-0.45	0	0.01
R-E-THR-758	-0.01	0.38	-0.36	0	0.01
R-E-SER-767	0	0.38	-0.38	0	0.01
R-E-GLY-786	-0.01	0.01	0	0	0.01
R-E-TYR-788	-0.01	-0.14	0.16	0	0.01
R-E-MET-793	0	0.28	-0.27	0	0.01
R-E-ALA-810	0	0.41	-0.4	0	0.01
R-E-VAL-812	0	0.26	-0.25	0	0.01
R-E-ILE-814	-0.01	0.21	-0.19	0	0.01
R-E-SER-820	0	0.44	-0.42	0	0.01
R-E-GLN-980	0	0.36	-0.36	0	0.01
R-E-GLN-641	-0.05	-1.3	1.38	0	0.02
R-E-ASN-718	-0.02	0.3	-0.26	0	0.02
R-E-THR-741	-0.01	-0.7	0.73	0	0.02
R-E-ASN-755	-0.01	-0.69	0.71	0	0.02
R-E-ASN-781	0	0.3	-0.28	0	0.02
R-E-ASN-819	-0.01	0.69	-0.66	0	0.02
R-E-LEU-670	-0.03	1.22	-1.16	0	0.03
R-E-THR-677	-0.82	0.86	0.24	-0.25	0.03
R-E-GLN-723	-0.03	0.05	0.01	0	0.03
R-E-GLN-753	-0.02	-1.42	1.47	0	0.03
R-E-SER-783	-0.02	-0.39	0.45	0	0.03
R-E-PHE-27	0	3.52	-3.47	0	0.04
R-E-LYS-334	0	3.46	-3.42	0	0.04
R-E-LYS-335	0	3.62	-3.58	0	0.04
R-E-THR-640	-0.15	0.66	-0.47	0	0.04
R-E-ILE-672	-0.03	-0.22	0.29	0	0.04
R-E-VAL-705	-0.01	-0.16	0.21	0	0.04
R-E-ASN-713	-0.05	-2.32	2.42	0	0.04
R-E-LEU-715	-0.01	0.28	-0.23	0	0.04
R-E-LYS-328	0	3.65	-3.6	0	0.05
R-E-ARG-368	0	3.58	-3.53	0	0.05
R-E-LYS-375	0	3.7	-3.65	0	0.05
R-E-LYS-378	0	3.71	-3.67	0	0.05
R-E-LYS-380	0	3.95	-3.9	0	0.05
R-E-LYS-381	0	4.03	-3.98	0	0.05
R-E-LYS-407	0	4.37	-4.32	0	0.05
R-E-SER-673	-0.06	0.77	-0.67	0	0.05
R-E-ILE-687	-0.05	1.54	-1.45	0	0.05
R-E-THR-691	-0.02	0.1	-0.03	0	0.05
R-E-ALA-731	-0.02	0.43	-0.37	0	0.05
R-E-MET-848	0	3.77	-3.72	0	0.05
R-E-ARG-1001	0	4.44	-4.39	0	0.05
R-E-LYS-34	0	4.76	-4.7	0	0.06
R-E-LYS-39	0	4.58	-4.52	0	0.06
R-E-ARG-273	0	4.97	-4.91	0	0.06
R-E-ARG-351	0	4.84	-4.78	0	0.06
R-E-LYS-356	0	4.82	-4.76	0	0.06
R-E-ARG-383	0	4.92	-4.86	0	0.06
R-E-ARG-396	0	4.29	-4.24	0	0.06
R-E-ARG-432	0	4.82	-4.76	0	0.06
R-E-LYS-440	0	4.99	-4.93	0	0.06
R-E-LYS-476	0	4.79	-4.73	0	0.06
R-E-ASN-693	-0.01	0.57	-0.5	0	0.06
R-E-LYS-827	0	4.56	-4.5	0	0.06
R-E-ARG-884	0	5.13	-5.07	0	0.06
R-E-LYS-1021	0	4.6	-4.55	0	0.06
R-E-ARG-1029	0	4.62	-4.56	0	0.06
R-E-LYS-1048	0	4.88	-4.82	0	0.06
R-E-LYS-252	0	6.09	-6.02	0	0.07
R-E-LYS-270	0	5.39	-5.33	0	0.07
R-E-LYS-480	0	5.62	-5.55	0	0.07
R-E-LYS-577	0	6	-5.92	0	0.07
R-E-LEU-680	-0.23	0.69	-0.39	0	0.07
R-E-VAL-729	-0.01	0.37	-0.28	0	0.07
R-E-VAL-743	-0.04	-0.87	0.98	0	0.07
R-E-GLY-784	-0.02	0.56	-0.46	0	0.07
R-E-LYS-988	0	5.55	-5.48	0	0.07
R-E-LYS-1054	0	5.97	-5.89	0	0.07
R-E-LYS-106	0	6.37	-6.29	0	0.08
R-E-ARG-114	0	6.04	-5.97	0	0.08
R-E-ARG-239	0	6.67	-6.59	0	0.08
R-E-ARG-313	0	6.43	-6.35	0	0.08
R-E-LYS-316	0	6.58	-6.49	0	0.08
R-E-LYS-442	0	6.23	-6.16	0	0.08
R-E-ARG-575	0	6.71	-6.63	0	0.08
R-E-LYS-586	0	6	-5.92	0	0.08
R-E-LYS-602	0	6.69	-6.61	0	0.08
R-E-ALA-748	-0.06	0.13	0.01	0	0.08
R-E-ARG-873	0	6.34	-6.26	0	0.08
R-E-LYS-896	0	6.43	-6.34	0	0.08
R-E-LYS-1007	0	6.15	-6.07	0	0.08
R-E-ARG-1053	0	6.14	-6.06	0	0.08
R-E-LYS-49	0	7.24	-7.14	0	0.09
R-E-ARG-76	0	7.08	-6.99	0	0.09
R-E-ARG-84	0	7.47	-7.38	0	0.09
R-E-ARG-240	0	6.95	-6.86	0	0.09
R-E-LYS-315	0	7	-6.91	0	0.09
R-E-LYS-319	0	6.95	-6.86	0	0.09
R-E-ARG-420	0	7	-6.91	0	0.09
R-E-LYS-571	0	7.69	-7.59	0	0.09
R-E-ARG-589	0	7.51	-7.41	0	0.09
R-E-ASN-676	-0.08	-0.78	0.95	0	0.09
R-E-PHE-683	-0.07	0.9	-0.73	0	0.09
R-E-ARG-1051	0	6.85	-6.77	0	0.09
R-E-LYS-95	0	7.97	-7.88	0	0.1
R-E-ARG-99	0	8.11	-8.01	0	0.1
R-E-LYS-135	0	8.08	-7.98	0	0.1
R-E-ARG-144	0	8.56	-8.46	0	0.1
R-E-ARG-216	0	8.3	-8.19	0	0.1
R-E-THR-659	-0.07	-0.6	0.76	0	0.1
R-E-LYS-724	-0.4	7.8	-7.1	-0.21	0.1
R-E-LYS-727	-0.01	4.81	-4.71	0	0.1
R-E-LYS-805	0	7.89	-7.79	0	0.1
R-E-LYS-88	0	8.98	-8.86	0	0.11
R-E-LYS-128	0	8.69	-8.59	0	0.11
R-E-LYS-194	0	9.05	-8.94	0	0.11
R-E-LYS-195	0	8.61	-8.5	0	0.11
R-E-GLN-554	0	8.97	-8.86	0	0.11
R-E-LYS-593	0	9.12	-9.01	0	0.11
R-E-LYS-796	0	9.03	-8.91	0	0.11
R-E-LYS-146	0	10.04	-9.92	0	0.12
R-E-ARG-228	0	9.25	-9.14	0	0.12
R-E-ARG-241	0	9.44	-9.32	0	0.12
R-E-ARG-605	0	9.47	-9.35	0	0.12
R-E-LYS-634	0	8.81	-8.69	0	0.12
R-E-SER-645	-0.09	-1.47	1.68	0	0.12
R-E-ARG-766	0	9.79	-9.67	0	0.12
R-E-LYS-808	0	9.47	-9.35	0	0.12
R-E-ARG-93	0	10.64	-10.51	0	0.13
R-E-LYS-232	0	10.87	-10.74	0	0.13
R-E-ARG-598	0	10.59	-10.46	0	0.13
R-E-SER-656	-0.35	-2.1	2.57	0	0.13
R-E-THR-712	-0.01	0.39	-0.24	0	0.13
R-E-PRO-745	-0.13	-0.39	0.65	0	0.13
R-E-SER-970	0	9.83	-9.71	0	0.13
R-E-LYS-971	0	10.01	-9.88	0	0.13
R-E-LYS-530	0	11	-10.86	0	0.14
R-E-LYS-632	0	10.75	-10.61	0	0.14
R-E-VAL-716	-0.05	0.56	-0.37	0	0.14
R-E-LYS-63	0	11.02	-10.86	0	0.15
R-E-ARG-197	0	12.12	-11.97	0	0.15
R-E-LYS-498	0	11.96	-11.81	0	0.15
R-E-ARG-499	0	12.41	-12.26	0	0.15
R-E-ASN-751	-0.08	0.37	-0.13	0	0.15
R-E-THR-647	-0.2	-1.04	1.4	0	0.16
R-E-LEU-648	-0.12	-0.52	0.8	0	0.16
R-E-ASN-725	-0.05	-0.11	0.31	0	0.16
R-E-LYS-765	0	13.04	-12.87	0	0.16
R-E-ARG-157	0	13.57	-13.39	0	0.17
R-E-ARG-503	0	14.19	-14.01	0	0.18
R-E-ARG-704	-0.01	13.85	-13.64	0	0.21
R-E-GLY-749	-0.05	0.25	0.01	0	0.21
R-E-ARG-664	-0.01	16.76	-16.5	0	0.24
R-E-LYS-722	-0.06	12.68	-12.37	0	0.24
R-E-GLN-717	-0.17	1.78	-1.35	0	0.25
R-E-ASN-675	-0.28	-0.05	0.63	-0.03	0.27
R-E-LYS-746	-0.92	0.61	1.16	-0.56	0.29
R-E-LYS-690	-0.03	13.77	-13.44	0	0.3
R-E-ARG-732	-0.03	13.58	-13.22	0	0.33
R-E-LYS-782	-0.01	15.82	-15.48	0	0.33
R-E-LYS-671	-0.03	20.2	-19.81	0	0.36
R-E-LYS-730	-0.03	10.28	-9.87	0	0.38
R-E-LYS-815	-0.01	18.63	-18.22	0	0.39
R-E-ASN-684	-0.19	3.74	-2.97	-0.02	0.55
R-E-ARG-689	-0.66	30.19	-28.37	-0.24	0.92
R-E-ARG-742	-0.05	28.46	-27.35	0	1.07
R-E-LYS-649	-0.8	42.16	-39.43	-0.07	1.86
